# *Drosophila* models of pathogenic copy-number variant genes show global and non-neuronal defects during development

**DOI:** 10.1101/855338

**Authors:** Tanzeen Yusuff, Matthew Jensen, Sneha Yennawar, Lucilla Pizzo, Siddharth Karthikeyan, Dagny J. Gould, Avik Sarker, Erika Gedvilaite, Yurika Matsui, Janani Iyer, Zhi-Chun Lai, Santhosh Girirajan

## Abstract

While rare pathogenic copy-number variants (CNVs) are associated with both neuronal and non-neuronal phenotypes, functional studies evaluating these regions have focused on the molecular basis of neuronal defects. We report a systematic functional analysis of non-neuronal defects for homologs of 59 genes within ten pathogenic CNVs and 20 neurodevelopmental genes in *Drosophila melanogaster*. Using wing-specific knockdown of 136 RNA interference lines, we identified qualitative and quantitative phenotypes in 72/79 homologs, including 21 lines with severe wing defects and six lines with lethality. In fact, we found that 10/31 homologs of CNV genes also showed complete or partial lethality at larval or pupal stages with ubiquitous knockdown. Comparisons between eye and wing-specific knockdown of 37/45 homologs showed both neuronal and non-neuronal defects, but with no correlation in the severity of defects. We further observed disruptions in cell proliferation and apoptosis in larval wing discs for 23/27 homologs, and altered Wnt, Hedgehog and Notch signaling for 9/14 homologs, including *AATF/Aatf*, *PPP4C/Pp4-19C*, and *KIF11/Klp61F*. These findings were further supported by tissue-specific differences in expression patterns of human CNV genes, as well as connectivity of CNV genes to signaling pathway genes in brain, heart and kidney-specific networks. Our findings suggest that multiple genes within each CNV differentially affect both global and tissue-specific developmental processes within conserved pathways, and that their roles are not restricted to neuronal functions.

**AUTHOR SUMMARY:** Rare copy-number variants (CNVs), or large deletions and duplications in the genome, are associated with both neuronal and non-neuronal clinical features. Previous functional studies for these disorders have primarily focused on understanding the cellular mechanisms for neurological and behavioral phenotypes. To understand how genes within these CNVs contribute to developmental defects in non-neuronal tissues, we assessed 79 homologs of CNV and known neurodevelopmental genes in *Drosophila* models. We found that most homologs showed developmental defects when knocked down in the adult fly wing, ranging from mild size changes to severe wrinkled wings or lethality. Although a majority of homologs tested showed defects when knocked down specifically in wings and eyes, we found no correlation in the severity of the observed defects in these two tissues. A subset of the homologs showed disruptions in cellular processes in the developing fly wing, including alterations in cell proliferation, apoptosis, and cellular signaling pathways. Furthermore, human CNV genes also showed differences in gene expression patterns and interactions with signaling pathway genes across multiple human tissues. Our findings suggest that genes within CNV disorders affect global developmental processes in both neuronal and non-neuronal tissues.
