## Supplementary material for "*Drosophila* models of pathogenic copy-number variant genes show global and non-neuronal defects during development": S1 Data

### Sheet: Sheet1
S1 Data. Non-neuronal phenotypes of individuals carrying rare pathogenic CNVs in the DECIPHER database.
CNV region	Samples	Cardiovascular	Digestive	Ear	Eye	Genitourinary	Growth	Head/neck	Integument	Limbs	Musculature	Skeletal
15q11.2 deletion	249	20	10	16	24	7	44	72	17	21	32	54
		0.0803213	0.0401606	0.064257	0.0963855	0.0281124	0.176707	0.289157	0.0682731	0.0843373	0.128514	0.216867
15q13.3 deletion	192	11	5	4	20	5	18	48	8	19	29	42
		0.0572917	0.0260417	0.0208333	0.104167	0.0260417	0.09375	0.25	0.0416667	0.0989583	0.151042	0.21875
16p11.2 deletion	251	11	11	18	28	13	64	71	24	37	20	64
		0.0438247	0.0438247	0.0717131	0.111554	0.0517928	0.25498	0.282869	0.0956175	0.14741	0.0796813	0.25498
Distal 16p11.2 deletion	79	5	6	4	11	0	25	21	7	7	7	10
		0.0632911	0.0759494	0.0506329	0.139241	0	0.316456	0.265823	0.0886076	0.0886076	0.0886076	0.126582
16p12.1 deletion	80	11	6	6	12	4	15	25	6	10	4	20
		0.1375	0.075	0.075	0.15	0.05	0.1875	0.3125	0.075	0.125	0.05	0.25
16p13.11 deletion	92	6	7	7	8	8	13	31	13	15	5	29
		0.0652174	0.076087	0.076087	0.0869565	0.0869565	0.141304	0.336957	0.141304	0.163043	0.0543478	0.315217
17q12 deletion	63	1	4	3	10	30	7	16	5	5	5	14
		0.015873	0.0634921	0.047619	0.15873	0.47619	0.111111	0.253968	0.0793651	0.0793651	0.0793651	0.222222
1q21.1 deletion	118	10	11	8	20	11	28	50	11	13	13	43
		0.0847458	0.0932203	0.0677966	0.169492	0.0932203	0.237288	0.423729	0.0932203	0.110169	0.110169	0.364407
3q29 deletion	40	6	2	4	7	1	4	12	5	6	2	14
		0.15	0.05	0.1	0.175	0.025	0.1	0.3	0.125	0.15	0.05	0.35
7q11.23 deletion	61	25	13	6	10	6	15	28	6	4	7	19
		0.409836	0.213115	0.0983607	0.163934	0.0983607	0.245902	0.459016	0.0983607	0.0655738	0.114754	0.311475
All CNV carriers	1225	106	75	76	150	85	233	374	102	137	124	309
		0.0865306	0.0612245	0.0620408	0.122449	0.0693878	0.190204	0.305306	0.0832653	0.111837	0.101224	0.252245
