## Supplementary material for "*Drosophila* models of pathogenic copy-number variant genes show global and non-neuronal defects during development": S2 Data

### Sheet: Sheet1
S2 Data. Drosophila homologs of human CNV and neurodevelopmental genes
CNV region	Human gene	Fly homolog	DIOPT score	Weighted score	% identity	Rank
15q11.2	CYFIP1	Sra-1	14	13.75	0.658346	moderate
15q11.2	NIPA1	spict	4	3.92	0.406154	moderate
15q11.2	NIPA2	spict	13	12.84	0.51312	high
15q11.2	TUBGCP5	Grip128	9	8.91	0.184818	high
15q13.3	CHRNA7	nAChRα5	7	6.84	0.485437	moderate
15q13.3	FAN1	None	0	0
15q13.3	KLF13	cbt	2	2.1	0.367273	moderate
15q13.3	MTMR10	CG14411	14	13.74	0.263626	high
15q13.3	OTUD7A	trbd	3	2.94	0.25777	moderate
15q13.3	TRPM1	Trpm	10	9.86	0.372195	moderate
16p11.2	ALDOA	Ald1	14	13.75	0.688525	high
16p11.2	ASPHD1	Asph	3	2.79	0.331731	moderate
16p11.2	C16orf53	Pa1	6	5.88	0.3	high
16p11.2	C16orf54	None	0	0
16p11.2	C16orf92	None	0	0
16p11.2	CDIPT	Pis	15	14.75	0.480519	high
16p11.2	CORO1A	coro	13	12.8	0.534521	moderate
16p11.2	DOC2A	Rph	8	7.94	0.299197	moderate
16p11.2	FAM57B	CG17841	12	11.83	0.267568	high
16p11.2	GDPD3	CG14883	3	2.94	0.266667	moderate
16p11.2	HIRIP3	None	0	0
16p11.2	INO80E	CG18004	10	9.87	0.332031	high
16p11.2	KCTD13	CG10465	11	10.89	0.570946	moderate
16p11.2	KIF22	Kif19a	1	0.9	0.27	low
16p11.2	MAPK3	rl	12	11.77	0.761394	moderate
16p11.2	MAZ	CG10147	2	2.01	0.245856	high
16p11.2	MVP	None	0	0
16p11.2	PPP4C	Pp4-19C	14	13.85	0.912338	high
16p11.2	PRRT2	None	0	0
16p11.2	QPRT	None	0	0
16p11.2	SEZ6L2	modSP	1	0.91	0.229249	low
16p11.2	SPN	None	0	0
16p11.2	TAOK2	Tao	9	8.83	0.46564	moderate
16p11.2	TBX6	Doc2	6	5.87	0.419023	moderate
16p11.2	TMEM219	None	0	0
16p11.2	YPEL3	CG15309	12	11.79	0.814159	moderate
Distal 16p11.2	ATP2A1	SERCA	14	13.82	0.718182	high
Distal 16p11.2	ATXN2L	Atx2	11	10.99	0.245363	high
Distal 16p11.2	CCDC101	Sgf29	14	13.8	0.5	high
Distal 16p11.2	CD19	GMF	1	1.01	0.384615	low
Distal 16p11.2	LAT	None	0	0
Distal 16p11.2	NFATC2IP	Rad60	2	1.95	0.191537	high
Distal 16p11.2	RABEP2	Rbpn-5	3	2.91	0.236301	moderate
Distal 16p11.2	SH2B1	Lnk	9	8.75	0.283937	moderate
Distal 16p11.2	SPNS1	spin	13	12.79	0.482828	high
Distal 16p11.2	TUFM	efTuM	13	12.86	0.622222	high
16p12.1	CDR2	Cen	5	4.89	0.226766	moderate
16p12.1	EEF2K	None	0	0
16p12.1	MOSMO	CG14182	7	6.92	0.51497	high
16p12.1	PDZD9	None	0	0
16p12.1	POLR3E	Sin	10	9.77	0.324211	high
16p12.1	UQCRC2	UQCR-C2	15	14.75	0.334917	high
16p12.1	VWA3A	None	0	0
16p13.11	ABCC1	MRP	11	10.67	0.498396	moderate
16p13.11	ABCC6	MRP	6	5.68	0.379245	moderate
16p13.11	C16orf45	None	0	0
16p13.11	FOPNL	CG5614	5	4.77	0.232804	high
16p13.11	KIAA0430	CG17018	7	6.71	0.248536	high
16p13.11	MYH11	zip	10	9.83	0.593472	moderate
16p13.11	NDE1	nudE	10	9.94	0.323907	moderate
17q12	ACACA	ACC	14	13.75	0.607909	high
17q12	AATF	Aatf	13	12.8	0.31993	high
17q12	C17orf78	None	0	0
17q12	DDX52	CG5589	15	14.75	0.455298	high
17q12	DHRS11	CG9150	12	11.84	0.373585	moderate
17q12	DUSP14	CG15528	13	12.92	0.394444	high
17q12	GGNBP2	CG2182	12	11.79	0.343799	high
17q12	HNF1B	None	0	0
17q12	LHX1	Lim1	12	11.79	0.448889	high
17q12	MRM1	CG18596	1	0.9	0.22619	low
17q12	MYO19	didum	3	2.91	0.310238	moderate
17q12	PIGW	PIG-Wb	13	12.76	0.269531	moderate
17q12	SYNRG	Eps-15	1	0.9	0.189459	low
17q12	TADA2A	Ada2a	14	13.8	0.341414	high
17q12	ZNHIT3	CG8204	14	13.8	0.380952	high
1q21.1	ACP6	CG6656	4	3.89	0.240476	moderate
1q21.1	BCL9	lgs	3	3.05	0.209173	high
1q21.1	CHD1L	Iswi	2	1.91	0.339578	moderate
1q21.1	FMO5	Fmo-2	8	7.81	0.270492	moderate
1q21.1	GJA5	None	0	0
1q21.1	GJA8	None	0	0
1q21.1	PRKAB2	alc	12	11.77	0.407713	moderate
3q29	BDH1	CG8888	9	8.93	0.33101	high
3q29	CEP19	None	0	0
3q29	DLG1	dlg1	13	12.8	0.435049	high
3q29	FBXO45	Fsn	13	12.77	0.710204	high
3q29	LRRC33	atk	2	2.11	0.271137	high
3q29	MFI2	Tsf2	15	14.75	0.32391	high
3q29	NCBP2	Cbp20	14	13.75	0.776978	high
3q29	OSTalpha	CG6836	5	4.98	0.1875	high
3q29	PAK2	Pak	10	9.69	0.415877	moderate
3q29	PCYT1A	Pcyt1	12	11.73	0.532308	high
3q29	PIGX	PIG-X	7	6.92	0.2375	high
3q29	PIGZ	PIG-Z	10	10.04	0.29908	high
3q29	RNF168	CG32369	2	1.91	0.187296	moderate
3q29	SENP5	Ulp1	3	3.01	0.206612	moderate
3q29	SMCO1	None	0	0
3q29	TCTEX1D2	CG7276	9	9.1	0.34375	high
3q29	TFRC	CG10062	1	0.9	0.197674	low
3q29	TM4SF19	None	0	0
3q29	UBXN7	CG8892	12	11.87	0.277372	high
3q29	WDR53	CG3909	1	0.91	0.273543	low
3q29	ZDHHC19	app	3	3.01	0.282828	moderate
7q11.23	ABHD11	CG2059	14	13.8	0.32197	high
7q11.23	BAZ1B	Acf	2	1.91	0.187396	moderate
7q11.23	BCL7B	BCL7-like	11	10.89	0.289855	moderate
7q11.23	CLDN3	None	0	0
7q11.23	CLDN4	None	0	0
7q11.23	CLIP2	CLIP-190	12	11.84	0.254854	high
7q11.23	DNAJC30	CG11035	11	10.94	0.321429	high
7q11.23	EIF4H	eIF4H1	13	12.8	0.317585	high
7q11.23	ELN	None	0	0
7q11.23	FKBP6	shu	11	10.81	0.294304	high
7q11.23	FZD9	fz3	4	3.94	0.309615	high
7q11.23	GTF2I	None	0	0
7q11.23	GTF2IRD1	None	0	0
7q11.23	GTF2IRD2	None	0	0
7q11.23	LAT2	None	0	0
7q11.23	LIMK1	LIMK1	11	10.82	0.437412	high
7q11.23	MLXIPL	Mondo	12	11.9	0.248328	moderate
7q11.23	NCF1	None	0	0
7q11.23	NSUN5	Nsun5	13	12.82	0.328798	high
7q11.23	RFC2	Rfc4	14	13.8		high
7q11.23	STX1A	Syx1A	15	14.75	0.697368	high
7q11.23	TBL2	None	0	0
7q11.23	TRIM50	sinah	1	0.91	0.22449	low
7q11.23	VPS37D	Vps37B	6	5.8	0.287129	moderate
7q11.23	WBSCR22	CG10903	14	13.74	0.590551	high
7q11.23	WBSCR27	CG10903	2	1.81	0.253521	moderate
7q11.23	WBSCR28	None	0	0
β-catenin	CTNNB1	arm	15	14.75	0.668269	high
β-catenin	EPHB1	Eph	14	13.8	0.420814	high
β-catenin	LGR5	rk	8	7.96	0.28731	high
β-catenin	NRXN1	Nrx-1	13	12.8	0.327798	high
β-catenin	PTEN	Pten	13	12.79	0.394077	high
Core genes	CADPS2	Cadps	9	8.79	0.523873	moderate
Core genes	CHD8	kis	9	8.88	0.293983	moderate
Core genes	SCN1A	para	11	10.94	0.448804	moderate
Core genes	SHANK3	Prosap	8	8.02	0.257335	moderate
Core genes	SLC6A1	Gat	15	14.75	0.549839	high
Core genes	SUCLG2	ScsβG	15	14.75	0.586777	high
Core genes	TBX1	org-1	8	7.82	0.364094	high
Core genes	UBE3A	Ube3a	14	13.8	0.406346	high
Microcephaly	ASPM	asp	12	11.64	0.225674	high
Microcephaly	CENPJ	Sas-4	11	10.74	0.239965	high
Microcephaly	CEP135	Cep135	12	11.79	0.236797	high
Microcephaly	KIF11	Klp61F	14	13.74	0.350365	high
Microcephaly	MCPH1	MCPH1	8	8.02	0.239696	high
Microcephaly	SLC25A19	Tpc1	15	14.75	0.375776	high
Microcephaly	TUBGCP6	Grip163	10	9.68	0.186667	high
