## Supplementary material for "*Drosophila* models of pathogenic copy-number variant genes show global and non-neuronal defects during development": S3 Data

### Sheet: Adult wing phenotypes Female
S3 Data. Qualitative and quantitative adult wing phenotypic data
CNV region	Fly gene_Allele name	Human gene	K-means clustering	Ectopic vein phenotype (frequency)					Wrinkled wing phenotype (frequency)					Discoloration phenotype (frequency)					Missing vein phenotype (frequency)					Bristle polarity phenotype (frequency)					Average vein lengths (µm)						L3 size change	Average area (µm2)	Area change
				No pheno.	Mild	Moderate	Severe	Lethal	No pheno.	Mild	Moderate	Severe	Lethal	No pheno.	Mild	Moderate	Severe	Lethal	No pheno.	Mild	Moderate	Severe	Lethal	No pheno.	Mild	Moderate	Severe	Lethal	L2	L3	L4	L5	ACV	PCV
15q11.2	Grip128_GD14152_1	TUBGCP5	Mild	0.791667	0.208333	0	0	0	1	0	0	0	0	0.25	0.666667	0.0833333	0	0	1	0	0	0	0	0.25	0.75	0	0	0	1396.86	1716.16	1623.78	965.643	49.2181	153.75	Small	1.35634e+06	Small
15q11.2	Grip128_GD14152_2	TUBGCP5	No phenotype	1	0	0	0	0	1	0	0	0	0	1	0	0	0	0	1	0	0	0	0	1	0	0	0	0	1489.11	1836.41	1754.31	1080.57	52.6712	152.518	No change	1.53678e+06	No change
15q11.2	spict_KK102281	NIPA2	No phenotype	1	0	0	0	0	1	0	0	0	0	1	0	0	0	0	1	0	0	0	0	1	0	0	0	0	1511.47	1861.37	1763.13	1093.19	50.3605	162.875	Large	1.62962e+06	No change
15q11.2	Sra-1_GD11477_1	CYFIP1	Moderate	0	0.714286	0.285714	0	0	0	0.761905	0.238095	0	0	0	0.714286	0.285714	0	0	0.857143	0.142857	0	0	0	1	0	0	0	0	1158.13	1465.55	1387.59	855.482	52.7336	119.079	Small	1.08396e+06	Small
15q11.2	Sra-1_GD11477_2	CYFIP1	Mild	0.916667	0.0416667	0.0416667	0	0	0.916667	0.0833333	0	0	0	0.166667	0.708333	0.125	0	0	1	0	0	0	0	0.708333	0.291667	0	0	0	1402.95	1701.34	1623.26	986.98	58.0235	141.372	Small	1.49873e+06	Small
15q13.3	CG14411_GD8318_1	MTMR10	No phenotype	1	0	0	0	0	1	0	0	0	0	1	0	0	0	0	1	0	0	0	0	0.875	0.125	0	0	0	1483.91	1824.97	1745.96	1071.53	60.2569	163.958	No change	1.62083e+06	No change
15q13.3	CG14411_GD8318_2	MTMR10	No phenotype	1	0	0	0	0	1	0	0	0	0	1	0	0	0	0	1	0	0	0	0	0.916667	0.0833333	0	0	0	1541.49	1883.63	1800.89	1118.16	66.2873	179.18	Large	1.76834e+06	Large
15q13.3	nAChRα5_GD1138_1	CHRNA7	Severe	0	0	0	1	0	0	0	0	1	0	0	0	0	1	0	0	0	0	1	0	0	0	0	1	0	NA	NA	NA	NA	NA	NA	NA	312365	Small
15q13.3	nAChRα5_GD1138_2	CHRNA7	Severe	0	0	0	1	0	0	0	0	1	0	0	0	0	1	0	0	0	0	1	0	0	0	0	1	0	NA	NA	NA	NA	NA	NA	NA	353600	Small
15q13.3	nAChRα5_GD15691	CHRNA7	No phenotype	0.958333	0.0416667	0	0	0	1	0	0	0	0	1	0	0	0	0	1	0	0	0	0	0.791667	0.208333	0	0	0	1533.06	1881.78	1799.12	1129.19	59.1517	157.892	Large	1.08652e+06	Small
15q13.3	Trpm_GD4541_1	TRPM1	No phenotype	0.791667	0.208333	0	0	0	1	0	0	0	0	1	0	0	0	0	1	0	0	0	0	0.833333	0.166667	0	0	0	1475.47	1824.21	1748.77	1071.99	59.0683	167.991	No change	1.59457e+06	No change
15q13.3	Trpm_GD4541_2	TRPM1	No phenotype	0.791667	0.208333	0	0	0	1	0	0	0	0	1	0	0	0	0	1	0	0	0	0	1	0	0	0	0	1499.52	1870	1799.96	1110.06	61.5994	168.399	Large	1.67327e+06	Large
15q13.3	Trpm_GD9986	TRPM1	No phenotype	1	0	0	0	0	1	0	0	0	0	1	0	0	0	0	1	0	0	0	0	0.923077	0.0769231	0	0	0	1526.7	1868	1788.77	1076.45	59.561	166.551	Large	1.68603e+06	Large
16p11.2	Ald1_GD11803	ALDOA	No phenotype	1	0	0	0	0	0.789474	0.210526	0	0	0	1	0	0	0	0	1	0	0	0	0	0.631579	0.315789	0.0526316	0	0	1332.69	1912.3	1864.94	1239.86	46.3935	148.144	Large	1.46999e+06	Small
16p11.2	Ald1_KK107680	ALDOA	Severe	0	0	0	1	0	0	0	0	1	0	0	0	0	1	0	0	0	0	1	0	0	0	0	1	0	NA	NA	NA	NA	NA	NA	NA	272095	Small
16p11.2	CG10465_KK105756	KCTD13	No phenotype	1	0	0	0	0	0.777778	0.222222	0	0	0	1	0	0	0	0	1	0	0	0	0	0.85	0.15	0	0	0	1270.43	1832.23	1787.07	1193.12	48.0543	142.576	No change	1.38023e+06	Small
16p11.2	CG15309_KK108714	YPEL3	Mild	0.95	0.05	0	0	0	0.15	0.75	0.1	0	0	0.7	0.25	0.05	0	0	0.1	0.35	0.55	0	0	0.75	0.25	0	0	0	1040.56	1499.65	1477.87	905.766	35.9475	121.663	Small	1.0912e+06	Small
16p11.2	CG17841_KK102573	FAM57B	Mild	0.791667	0.208333	0	0	0	0.0833333	0.833333	0.0833333	0	0	0.333333	0.625	0.0416667	0	0	0.0416667	0.958333	0	0	0	0.642857	0.357143	0	0	0	1040.07	1513.74	1473.56	884.051	26.6552	121.639	Small	1.08031e+06	Small
16p11.2	coro_GD14217	CORO1A	No phenotype	0.6	0.4	0	0	0	0.95	0.05	0	0	0	1	0	0	0	0	1	0	0	0	0	0.9	0.1	0	0	0	1351.06	1935.02	1899.43	1255.2	54.188	160.424	Large	1.52883e+06	No change
16p11.2	Doc2_KK108623	TBX6	No phenotype	0.941176	0.0588235	0	0	0	1	0	0	0	0	1	0	0	0	0	0.470588	0.294118	0.235294	0	0	0.882353	0.117647	0	0	0	1255.61	1838.21	1791.63	1206.47	52.2369	145.478	No change	1.35563e+06	Small
16p11.2	Pa1_GD6674	C16orf53	No phenotype	0.958333	0.0416667	0	0	0	0.833333	0.166667	0	0	0	0.791667	0.208333	0	0	0	0.916667	0.0833333	0	0	0	0.958333	0.0416667	0	0	0	1355.05	1871.81	1856.87	1209.65	55.3413	159.286	Large	1.50464e+06	Small
16p11.2	Pa1_KK110317	C16orf53	Mild	1	0	0	0	0	0.235294	0.647059	0.117647	0	0	1	0	0	0	0	0.705882	0.294118	0	0	0	0.823529	0.117647	0.0588235	0	0	1300.9	1755.79	1719.73	1029.08	49.2158	142.115	Small	1.3711e+06	Small
16p11.2	Pis_KK109207	CDIPT	No phenotype	0.947368	0.0526316	0	0	0	0.789474	0.210526	0	0	0	1	0	0	0	0	1	0	0	0	0	0.894737	0.105263	0	0	0	1368.27	1893.91	1884.8	1253.78	45.3986	139.449	Large	1.42853e+06	Small
16p11.2	Pp4-19C_GD9561	PPP4C	Severe	0	0	0	1	0	0	0	0	1	0	0	0	0	1	0	0	0	0	1	0	0	0	0	1	0	NA	NA	NA	NA	NA	NA	NA	319165	Small
16p11.2	rl_KK115768	MAPK3	Mild	0.111111	0.666667	0.222222	0	0	0	1	0	0	0	0.888889	0.111111	0	0	0	1	0	0	0	0	0.777778	0.222222	0	0	0	1434.72	1982.42	1947.09	1155.03	47.5566	156.103	Large	1.50386e+06	Small
16p11.2	Rph_GD7330	DOC2A	Moderate	0.428571	0.571429	0	0	0	0.857143	0.142857	0	0	0	0	0.571429	0.428571	0	0	0	0	1	0	0	0.571429	0.428571	0	0	0	1248.93	1786.76	1738	1149.71	NA	125.625	No change	1.37129e+06	Small
Distal 16p11.2	Atx2_GD11562	ATXN2L	Severe	0	0	0	1	0	0	0	0	1	0	0	0	0	1	0	0	0	0	1	0	0	0	0	1	0	NA	NA	NA	NA	NA	NA	NA	230510	Small
Distal 16p11.2	Lnk_GD9362	SH2B1	No phenotype	0.964286	0.0357143	0	0	0	1	0	0	0	0	0.285714	0.714286	0	0	0	1	0	0	0	0	0.785714	0.214286	0	0	0	1296.1	1617.86	1541.32	953.981	46.0697	141.95	Small	1.19699e+06	Small
Distal 16p11.2	Lnk_KK105731	SH2B1	No phenotype	0.142857	0.619048	0.238095	0	0	1	0	0	0	0	1	0	0	0	0	1	0	0	0	0	0.904762	0.0952381	0	0	0	1407.92	1750.7	1660.36	1035.53	57.6026	158.353	Small	1.49289e+06	Small
Distal 16p11.2	mEFTu1_GD16961	TUFM	Severe	0	0	0	1	0	0	0	0	1	0	0	0	0	1	0	0	0	0	1	0	0	0	0	1	0	NA	NA	NA	NA	NA	NA	NA	138242	Small
Distal 16p11.2	mEFTu1_KK107305	TUFM	Severe	0	0	0	1	0	0	0	0	1	0	0	0	0	1	0	0	0	0	1	0	0	0	0	1	0	NA	NA	NA	NA	NA	NA	NA	119148	Small
Distal 16p11.2	Sgf29_GD10067	CCDC101	No phenotype	0.954545	0	0.0454545	0	0	1	0	0	0	0	0.909091	0.0909091	0	0	0	0.909091	0.0454545	0.0454545	0	0	0.909091	0.0909091	0	0	0	1357.3	1683.17	1603.58	1003.43	50.6868	153.563	Small	1.36038e+06	Small
Distal 16p11.2	Sgf29_KK107577	CCDC101	No phenotype	0.9	0.1	0	0	0	1	0	0	0	0	1	0	0	0	0	0.95	0.05	0	0	0	0.9	0.1	0	0	0	1450.3	1787.91	1701.75	1047.49	61.8778	161.792	Small	1.52531e+06	Small
Distal 16p11.2	spin_KK104813	SPNS1	No phenotype	0.833333	0.166667	0	0	0	1	0	0	0	0	1	0	0	0	0	1	0	0	0	0	0.9	0.1	0	0	0	1471.7	1843.2	1757.73	1065.95	64.4574	158.632	No change	1.62218e+06	No change
16p12.1	Cen_GD9689	CDR2	No phenotype	0.975	0.025	0	0	0	1	0	0	0	0	1	0	0	0	0	1	0	0	0	0	0.975	0.025	0	0	0	1502.59	1845.9	1740.65	1067.75	54.3747	163.417	No change	1.56788e+06	No change
16p12.1	CG14182_GD2738_1	MOSMO	Moderate	0	0.259259	0.333333	0.407407	0	0	0.407407	0.185185	0.407407	0	0	0.296296	0.296296	0.407407	0	0	0.0740741	0.518519	0.407407	0	0.703704	0.222222	0.0740741	0	0	1315.18	1599	1482.07	896.467	NA	140.958	Small	925591	Small
16p12.1	CG14182_GD2738_2	MOSMO	No phenotype	0.958333	0.0416667	0	0	0	1	0	0	0	0	1	0	0	0	0	1	0	0	0	0	0.958333	0.0416667	0	0	0	1533.81	1891.67	1799.78	1094.12	61.3801	166.035	Large	1.69232e+06	Large
16p12.1	Sin_GD7027	POLR3E	Lethal	0	0	0	0	1	0	0	0	0	1	0	0	0	0	1	0	0	0	0	1	0	0	0	0	1	NA	NA	NA	NA	NA	NA	NA	NA	NA
16p12.1	Sin_KK101936	POLR3E	Severe	0	0	0	1	0	0	0	0	1	0	0	0	0	1	0	0	0	0	1	0	0	0	0	1	0	NA	NA	NA	NA	NA	NA	NA	152654	Small
16p12.1	UQCR-C2_GD11238_1	UQCRC2	Severe	0	0	0	1	0	0	0	0	1	0	0	0	0	1	0	0	0	0	1	0	0	0	0	1	0	NA	NA	NA	NA	NA	NA	NA	173194	Small
16p12.1	UQCR-C2_GD11238_2	UQCRC2	Lethal	0	0	0	0	1	0	0	0	0	1	0	0	0	0	1	0	0	0	0	1	0	0	0	0	1	NA	NA	NA	NA	NA	NA	NA	NA	NA
16p12.1	UQCR-C2_KK108812	UQCRC2	Lethal	0	0	0	0	1	0	0	0	0	1	0	0	0	0	1	0	0	0	0	1	0	0	0	0	1	NA	NA	NA	NA	NA	NA	NA	NA	NA
16p13.11	Marf1_GD9260	KIAA0430	No phenotype	0.958333	0.0416667	0	0	0	1	0	0	0	0	1	0	0	0	0	1	0	0	0	0	0.916667	0.0833333	0	0	0	1520.24	1862.28	1773.91	1097.82	58.8831	167.319	Large	1.631e+06	No change
16p13.11	Marf1_KK100134	KIAA0430	No phenotype	0.833333	0.166667	0	0	0	1	0	0	0	0	1	0	0	0	0	1	0	0	0	0	0.958333	0.0416667	0	0	0	1483.61	1828.96	1739.91	1065.79	55.5637	153.582	No change	1.56637e+06	No change
16p13.11	MRP_KK101457	ABCC6	No phenotype	1	0	0	0	0	1	0	0	0	0	0.9	0.1	0	0	0	1	0	0	0	0	1	0	0	0	0	1496.43	1855.16	1763.38	1089.4	50.2289	155.78	No change	1.52521e+06	Small
16p13.11	nudE_GD15226	NDE1	Moderate	0.111111	0.444444	0.444444	0	0	0.444444	0.333333	0.222222	0	0	0.333333	0.444444	0.222222	0	0	0.555556	0	0.444444	0	0	0.555556	0.222222	0.222222	0	0	1213.37	1490.51	1414.24	907.511	44.7452	144.911	Small	1.06341e+06	Small
16p13.11	nudE_KK108049	NDE1	No phenotype	1	0	0	0	0	1	0	0	0	0	0.666667	0.333333	0	0	0	1	0	0	0	0	0.875	0.125	0	0	0	1474.7	1814.45	1719.71	1057.76	54.8561	165.867	No change	1.57102e+06	No change
17q12	Aatf_GD7229	AATF	Severe	0	0	0	1	0	0	0	0	1	0	0	0	0	1	0	0	0	0	1	0	0	0	0	1	0	NA	NA	NA	NA	NA	NA	NA	233135	Small
17q12	Aatf_KK100453	AATF	Severe	0	0	0	1	0	0	0	0	1	0	0	0	0	1	0	0	0	0	1	0	0	0	0	1	0	NA	NA	NA	NA	NA	NA	NA	258018	Small
17q12	ACC_GD3482	ACACA	Lethal	0	0	0	0	1	0	0	0	0	1	0	0	0	0	1	0	0	0	0	1	0	0	0	0	1	NA	NA	NA	NA	NA	NA	NA	NA	NA
17q12	Ada2a_GD13375	TADA2L	No phenotype	1	0	0	0	0	1	0	0	0	0	0.458333	0.541667	0	0	0	1	0	0	0	0	1	0	0	0	0	1431.31	1789.32	1689.02	1045.98	60.5099	157.899	No change	1.48343e+06	Small
17q12	CG15528_GD6343	DUSP14	No phenotype	1	0	0	0	0	0.75	0.25	0	0	0	0.875	0.125	0	0	0	1	0	0	0	0	0.916667	0.0833333	0	0	0	1420.7	1750.24	1663.58	1026.15	55.6277	148.729	Small	1.39971e+06	Small
17q12	CG15528_KK107736	DUSP14	Moderate	0.0416667	0	0.958333	0	0	0	0	1	0	0	0.958333	0	0.0416667	0	0	0.791667	0	0.208333	0	0	0.666667	0.25	0.0833333	0	0	1248.38	1570.17	1511.53	900.425	59.0212	147.608	Small	916409	Small
17q12	CG5589_GD11699	DDX52	Severe	0	0	0	1	0	0	0	0	1	0	0	0	0	1	0	0	0	0	1	0	0	0	0	1	0	NA	NA	NA	NA	NA	NA	NA	279886	Small
17q12	CG5589_KK102370	DDX52	Severe	0	0	0	1	0	0	0	0	1	0	0	0	0	1	0	0	0	0	1	0	0	0	0	1	0	NA	NA	NA	NA	NA	NA	NA	344654	Small
17q12	CG8204_KK108466	ZNHIT3	No phenotype	0.958333	0.0416667	0	0	0	0.791667	0.208333	0	0	0	1	0	0	0	0	0.958333	0.0416667	0	0	0	0.958333	0.0416667	0	0	0	1530.45	1901.95	1800.38	1110.13	60.7577	168.104	Large	1.66183e+06	Large
17q12	CG9150_GD6560	DHRS11	No phenotype	1	0	0	0	0	1	0	0	0	0	0.791667	0.166667	0.0416667	0	0	1	0	0	0	0	0.916667	0.0833333	0	0	0	1531.96	1879.19	1790.06	1104.87	68.987	174.387	Large	1.66916e+06	Large
17q12	Lim1_GD4372	LHX1	No phenotype	1	0	0	0	0	1	0	0	0	0	1	0	0	0	0	1	0	0	0	0	0.875	0.125	0	0	0	1572.14	1916.59	1823.47	1132.27	63.4313	172.054	Large	1.72091e+06	Large
17q12	Lim1_KK109046	LHX1	No phenotype	1	0	0	0	0	0.958333	0.0416667	0	0	0	1	0	0	0	0	0.958333	0.0416667	0	0	0	1	0	0	0	0	1511.08	1851.1	1761.08	1094.75	56.7723	157.599	No change	1.58155e+06	No change
17q12	PIG-Wb_GD2249	PIGW	No phenotype	0.75	0.25	0	0	0	1	0	0	0	0	1	0	0	0	0	1	0	0	0	0	0.958333	0.0416667	0	0	0	1473.26	1828.74	1746.04	1086.1	62.3145	170.421	No change	1.5606e+06	No change
1q21.1	Fmo-2_GD1266_1	FMO5	No phenotype	0.958333	0.0416667	0	0	0	1	0	0	0	0	1	0	0	0	0	1	0	0	0	0	1	0	0	0	0	1257.83	1553.56	132.672	918.644	49.2196	132.672	Small	1.33765e+06	Small
1q21.1	Fmo-2_GD1266_2	FMO5	No phenotype	1	0	0	0	0	1	0	0	0	0	1	0	0	0	0	1	0	0	0	0	1	0	0	0	0	1474.75	1811.71	1736.31	1067.25	62.4223	160.244	No change	1.56411e+06	No change
1q21.1	Fmo-2_KK109203	FMO5	Mild	1	0	0	0	0	0	0.909091	0.0909091	0	0	0.772727	0.227273	0	0	0	0.909091	0	0.0909091	0	0	0.772727	0.181818	0.0454545	0	0	1122.93	1437.29	1383.41	798.049	NA	114.84	Small	1.04546e+06	Small
1q21.1	lgs_GD1241	BCL9	Mild	1	0	0	0	0	0.0454545	0.954545	0	0	0	0.136364	0.863636	0	0	0	1	0	0	0	0	0.227273	0.772727	0	0	0	1290.18	1593.99	1572.43	1018.93	54.3248	154.262	Small	1.18291e+06	Small
1q21.1	lgs_KK104762	BCL9	Moderate	0	0.434783	0.217391	0.347826	0	0	0	0.652174	0.347826	0	0	0.434783	0.217391	0.347826	0	0	0	0.652174	0.347826	0	0.695652	0.304348	0	0	0	607.115	989.167	921.434	498.386	NA	104.864	Small	465016	Small
3q29	app_KK104454	ZDHHC19	Severe	0	0	0	1	0	0	0	0	1	0	0	0	0	1	0	0	0	0	1	0	0	0	0	1	0	NA	NA	NA	NA	NA	NA	NA	174490	Small
3q29	app_KK108227	ZDHHC19	No phenotype	1	0	0	0	0	1	0	0	0	0	1	0	0	0	0	1	0	0	0	0	0.5	0.375	0.125	0	0	1573.26	1913.79	1829.1	1120.62	54.8618	164.754	Large	1.70171e+06	Large
3q29	Cbp20_KK109448	NCBP2	Severe	0	0	0	1	0	0	0	0	1	0	0	0	0	1	0	0	0	0	1	0	0	0	0	1	0	NA	NA	NA	NA	NA	NA	NA	167722	Small
3q29	CG6836_KK112485	OSTalpha	No phenotype	0.958333	0.0416667	0	0	0	0.916667	0.0833333	0	0	0	1	0	0	0	0	1	0	0	0	0	0.25	0.583333	0.166667	0	0	1577.91	1916.76	1822.05	1124.48	57.652	168.195	Large	1.63672e+06	No change
3q29	CG8888_GD3777_1	BDH1	Mild	0	0.833333	0.166667	0	0	0	0.833333	0.166667	0	0	0.583333	0.416667	0	0	0	1	0	0	0	0	0.625	0.375	0	0	0	1318.32	1692.45	1554.97	968.37	62.3636	150.213	Small	1.2123e+06	Small
3q29	CG8888_GD3777_2	BDH1	Mild	0.833333	0.166667	0	0	0	0.625	0.375	0	0	0	0.625	0.375	0	0	0	1	0	0	0	0	0.75	0.25	0	0	0	1468.92	1834.8	1709.44	1069.13	60.1872	159.945	No change	1.52111e+06	Small
3q29	dlg1_GD4689	DLG1	Lethal	0	0	0	0	1	0	0	0	0	1	0	0	0	0	1	0	0	0	0	1	0	0	0	0	1	NA	NA	NA	NA	NA	NA	NA	NA	NA
3q29	dlg1_KK116285	DLG1	No phenotype	1	0	0	0	0	1	0	0	0	0	1	0	0	0	0	1	0	0	0	0	1	0	0	0	0	1558.79	1906.09	1813.62	1104.37	58.7617	172.789	Large	1.6461e+06	Large
3q29	Fsn_GD11383	FBXO45	No phenotype	1	0	0	0	0	0.958333	0.0416667	0	0	0	1	0	0	0	0	0.958333	0.0416667	0	0	0	0.875	0.125	0	0	0	1519.46	1879.2	1781.88	1103.11	54.5689	163.537	Large	1.61195e+06	No change
3q29	Pak_KK101874	PAK2	Moderate	0	0.291667	0.708333	0	0	0	0.291667	0.708333	0	0	0.5	0.125	0.375	0	0	1	0	0	0	0	0.5	0.5	0	0	0	1142.66	1765.68	1671.97	1149.75	42.6574	133.645	Small	1.1887e+06	Small
3q29	Pcyt1_GD6991	PCYT1A	No phenotype	0.916667	0.0833333	0	0	0	0.875	0.125	0	0	0	1	0	0	0	0	1	0	0	0	0	0.333333	0.416667	0.25	0	0	1424.94	1736.41	1647.49	1018.2	57.4632	148.518	Small	1.35992e+06	Small
3q29	Pcyt1_KK108281	PCYT1A	Mild	0.416667	0.541667	0	0.0416667	0	0.666667	0.291667	0	0.0416667	0	0.0416667	0.666667	0.25	0.0416667	0	0.958333	0	0	0.0416667	0	0.75	0.25	0	0	0	1435.67	1633.4	1554.53	997.015	33.9916	131.22	Small	1.22686e+06	Small
3q29	PIG-X_KK109717	PIGX	No phenotype	1	0	0	0	0	1	0	0	0	0	0.875	0.125	0	0	0	0.916667	0.0833333	0	0	0	0.416667	0.458333	0.125	0	0	1537.65	1890.1	1804.9	1109.22	45.8351	160.379	Large	1.62282e+06	No change
3q29	PIG-Z_KK107404	PIGZ	No phenotype	1	0	0	0	0	1	0	0	0	0	1	0	0	0	0	1	0	0	0	0	0.958333	0.0416667	0	0	0	1502.67	1870.45	1779.37	1099.46	55.5327	159.235	Large	1.59461e+06	No change
3q29	Tsf2_GD2442	MFI2	Severe	0	0	0	1	0	0	0	0	1	0	0	0	0	1	0	0	0	0	1	0	0	0	0	1	0	NA	NA	NA	NA	NA	NA	NA	246013	Small
7q11.23	BCL7-like_GD9322	BCL7B	Mild	0.75	0.25	0	0	0	0.458333	0.541667	0	0	0	0.625	0.375	0	0	0	0.958333	0.0416667	0	0	0	0.708333	0.25	0.0416667	0	0	1506.93	1818.2	1710.37	1058.2	52.3957	156.064	No change	1.53632e+06	No change
7q11.23	BCL7-like_KK108740	BCL7B	Mild	0	0.333333	0.666667	0	0	0.166667	0.791667	0.0416667	0	0	0.625	0.333333	0.0416667	0	0	1	0	0	0	0	0.75	0.25	0	0	0	1564.88	1922.66	1819.3	1111.83	56.4002	141.515	Large	1.55623e+06	No change
7q11.23	CG11035_GD2856_1	DNAJC30	No phenotype	1	0	0	0	0	0.541667	0.458333	0	0	0	0.958333	0.0416667	0	0	0	0.958333	0.0416667	0	0	0	0.75	0.25	0	0	0	1491.84	1840.11	1758.41	1085.86	53.5716	158.749	No change	1.57994e+06	No change
7q11.23	CG11035_GD2856_2	DNAJC30	Mild	0.916667	0.0833333	0	0	0	0.666667	0.333333	0	0	0	0.833333	0.166667	0	0	0	1	0	0	0	0	0.375	0.416667	0.208333	0	0	1518.31	1862.36	1780.69	1096.29	53.4092	165.23	Large	1.58766e+06	No change
7q11.23	CG11035_KK101201	DNAJC30	Mild	1	0	0	0	0	0.625	0.375	0	0	0	0.416667	0.458333	0.125	0	0	1	0	0	0	0	0.916667	0.0833333	0	0	0	1387.49	1748.84	1686.61	1051.5	52.5962	149.949	Small	1.49396e+06	Small
7q11.23	CG2059_KK108732	ABHD11	Mild	1	0	0	0	0	0.416667	0.583333	0	0	0	0.583333	0.416667	0	0	0	1	0	0	0	0	0.541667	0.416667	0.0416667	0	0	1561.69	1896.77	1814.35	1133.57	55.4256	175.195	Large	1.66402e+06	Large
7q11.23	CLIP-190_KK107824	CLIP2	Mild	0.291667	0.708333	0	0	0	0.583333	0.416667	0	0	0	0.416667	0.583333	0	0	0	0.958333	0.0416667	0	0	0	0.375	0.541667	0.0833333	0	0	1466.57	1793.04	1713.67	1057.46	53.9238	163.603	Small	1.48242e+06	Small
7q11.23	LIMK1_GD9586_1	LIMK1	Mild	0.5	0.5	0	0	0	0.625	0.375	0	0	0	0.458333	0.541667	0	0	0	0.916667	0.0833333	0	0	0	0.291667	0.541667	0.166667	0	0	1415.66	1746.37	1654.03	1031.27	53.2787	153.508	Small	1.37488e+06	Small
7q11.23	LIMK1_GD9586_2	LIMK1	Mild	0.666667	0.333333	0	0	0	0.375	0.625	0	0	0	0.916667	0.0833333	0	0	0	1	0	0	0	0	0.208333	0.791667	0	0	0	1491.4	1820	1726.6	1081.93	48.8454	161.692	No change	1.477e+06	Small
7q11.23	Nsun5_GD17096	NSUN5	No phenotype	1	0	0	0	0	1	0	0	0	0	1	0	0	0	0	1	0	0	0	0	1	0	0	0	0	1530.73	1881.66	1793.92	1116.24	63.7733	173.023	Large	1.6604e+06	Large
7q11.23	Nsun5_GD3061	NSUN5	No phenotype	1	0	0	0	0	1	0	0	0	0	0.958333	0.0416667	0	0	0	1	0	0	0	0	0.958333	0.0416667	0	0	0	1494.53	1818.59	1742.26	1097.44	53.7528	165.821	No change	1.57624e+06	No change
7q11.23	Nsun5_KK108387	NSUN5	Mild	1	0	0	0	0	0.5	0.375	0.125	0	0	0.4375	0.5625	0	0	0	1	0	0	0	0	0.1875	0.625	0.1875	0	0	1557.06	1922.88	1827.45	1130.43	51.7661	173.987	Large	1.65683e+06	Large
7q11.23	shu_KK102092	FKBP6	No phenotype	1	0	0	0	0	0.791667	0.208333	0	0	0	1	0	0	0	0	1	0	0	0	0	0.75	0.208333	0.0416667	0	0	1533.01	1889.33	1796.11	1103.86	57.8333	165.615	Large	1.61935e+06	No change
7q11.23	Syx1A_GD564_1	STX1A	Mild	1	0	0	0	0	0.541667	0.458333	0	0	0	0.5	0.5	0	0	0	0.875	0.125	0	0	0	0.391304	0.608696	0	0	0	1542.83	1895.74	1787.84	1102.76	60.7258	163.709	Large	1.62536e+06	No change
7q11.23	Syx1A_GD564_2	STX1A	Lethal	0	0	0	0	1	0	0	0	0	1	0	0	0	0	1	0	0	0	0	1	0	0	0	0	1	NA	NA	NA	NA	NA	NA	NA	NA	NA
β-catenin	arm_GD1372	CTNNB1	Severe	0	0	0	1	0	0	0	0	1	0	0	0	0	1	0	0	0	0	1	0	0	0	0	1	0	NA	NA	NA	NA	NA	NA	NA	NA	NA
β-catenin	arm_KK102545	CTNNB1	Severe	0	0	0	1	0	0	0	0	1	0	0	0	0	1	0	0	0	0	1	0	0	0	0	1	0	NA	NA	NA	NA	NA	NA	NA	114943	Small
β-catenin	Eph_GD14481	EPHB1	No phenotype	0.956522	0.0434783	0	0	0	0.826087	0.130435	0.0434783	0	0	0.608696	0.304348	0.0869565	0	0	1	0	0	0	0	0.956522	0.0434783	0	0	0	1390.86	1741.38	1677.57	1024.17	51.096	152.129	Small	1.44989e+06	Small
β-catenin	Eph_GD2535	EPHB1	No phenotype	0.958333	0.0416667	0	0	0	1	0	0	0	0	1	0	0	0	0	1	0	0	0	0	1	0	0	0	0	1540.06	1920.51	1822.87	1130.22	53.9172	151.125	Large	1.62857e+06	No change
β-catenin	Eph_GD39	EPHB1	No phenotype	1	0	0	0	0	1	0	0	0	0	0.958333	0	0.0416667	0	0	1	0	0	0	0	0.791667	0.166667	0.0416667	0	0	1586.35	1964.03	1854.95	1154.27	48.3173	152.62	Large	1.68651e+06	Large
β-catenin	Nrx-1_GD14451_1	NRXN1	No phenotype	0.833333	0.166667	0	0	0	0.958333	0.0416667	0	0	0	0.958333	0.0416667	0	0	0	1	0	0	0	0	1	0	0	0	0	1549.24	1877.36	1792.11	1105.8	60.0207	160.791	Large	1.63902e+06	No change
β-catenin	Nrx-1_GD14451_2	NRXN1	No phenotype	1	0	0	0	0	1	0	0	0	0	1	0	0	0	0	1	0	0	0	0	1	0	0	0	0	1526.77	1891.93	1789.26	1103.99	60.3846	164.325	Large	1.65118e+06	Large
β-catenin	Nrx-1_GD2619	NRXN1	No phenotype	1	0	0	0	0	0	0	1	0	0	1	0	0	0	0	1	0	0	0	0	1	0	0	0	0	NA	NA	NA	NA	NA	NA	NA	860254	Small
β-catenin	Pten_GD13500	PTEN	No phenotype	0.916667	0.0833333	0	0	0	0.875	0.125	0	0	0	0.916667	0.0833333	0	0	0	1	0	0	0	0	0.833333	0.166667	0	0	0	1540.24	1896.31	1793.64	1098.05	61.9953	165.726	Large	1.6351e+06	No change
β-catenin	Pten_KK109278	PTEN	No phenotype	0.75	0.25	0	0	0	1	0	0	0	0	0.666667	0.333333	0	0	0	1	0	0	0	0	0.875	0.125	0	0	0	1562.36	1885.08	1799.46	1114.94	56.4375	159.317	Large	1.65083e+06	Large
β-catenin	rk_GD14383_1	LGR5	Moderate	0	0	0.583333	0.416667	0	0	0	0.583333	0.416667	0	0	0.583333	0	0.416667	0	0	0	0.583333	0.416667	0	1	0	0	0	0	NA	NA	NA	NA	NA	NA	NA	604267	Small
β-catenin	rk_GD14383_2	LGR5	No phenotype	0.916667	0.0833333	0	0	0	1	0	0	0	0	0.541667	0.458333	0	0	0	1	0	0	0	0	0.916667	0.0833333	0	0	0	1503.34	1854.79	1763.21	1090.97	57.9178	164.203	No change	1.5808e+06	No change
β-catenin	rk_GD15	LGR5	No phenotype	1	0	0	0	0	1	0	0	0	0	1	0	0	0	0	1	0	0	0	0	0.958333	0.0416667	0	0	0	1515.97	1843.4	1754.15	1083.59	55.355	160.957	No change	1.59001e+06	No change
β-catenin	rk_KK108009	LGR5	Mild	1	0	0	0	0	0	0	1	0	0	0.0416667	0.916667	0.0416667	0	0	1	0	0	0	0	1	0	0	0	0	1375.68	1684.4	1597.03	991.223	49.7663	119.397	Small	1.27313e+06	Small
Core genes	Cadps_GD9502_1	CADPS2	No phenotype	0.291667	0.708333	0	0	0	1	0	0	0	0	0.958333	0.0416667	0	0	0	1	0	0	0	0	1	0	0	0	0	1521.48	1868.03	1782.1	1090.89	58.8116	161.887	Large	1.60213e+06	No change
Core genes	Cadps_GD9502_2	CADPS2	No phenotype	0.625	0.375	0	0	0	1	0	0	0	0	1	0	0	0	0	1	0	0	0	0	1	0	0	0	0	1524.38	1874.86	1781.65	1088.63	56.5509	161.34	Large	1.63954e+06	No change
Core genes	Gat_KK107895	SLC6A1	No phenotype	1	0	0	0	0	1	0	0	0	0	0.826087	0.130435	0.0434783	0	0	1	0	0	0	0	0.956522	0.0434783	0	0	0	1511.79	1857.33	1765.91	1089.56	51.6698	156.057	No change	1.57446e+06	No change
Core genes	kis_KK100890	CHD8	Moderate	0	0.0416667	0.666667	0.291667	0	0	0.583333	0.125	0.291667	0	0	0.625	0.0833333	0.291667	0	0	0	0.708333	0.291667	0	0.0833333	0.625	0	0.291667	0	1012.01	1235.33	1116.26	573.97	51.984	128.996	Small	645543	Small
Core genes	org-1_KK108197	TBX1	Mild	0.916667	0.0416667	0.0416667	0	0	0.166667	0.708333	0.125	0	0	0.875	0.125	0	0	0	0.916667	0	0.0833333	0	0	0.958333	0.0416667	0	0	0	1240.68	1563.98	1511.24	916.225	38.7557	135.503	Small	1.23387e+06	Small
Core genes	para_GD3392_1	SCN1A	No phenotype	0.75	0.25	0	0	0	1	0	0	0	0	1	0	0	0	0	1	0	0	0	0	1	0	0	0	0	1408.98	1757.05	1672.06	1039.21	53.3883	150.142	Small	1.44387e+06	Small
Core genes	para_GD3392_2	SCN1A	No phenotype	0.375	0.625	0	0	0	1	0	0	0	0	1	0	0	0	0	1	0	0	0	0	1	0	0	0	0	1464.8	1820.46	1731.12	1078.7	58.2053	156.249	No change	1.52874e+06	No change
Core genes	para_GD3392_3	SCN1A	No phenotype	0.791667	0.208333	0	0	0	1	0	0	0	0	1	0	0	0	0	1	0	0	0	0	0.916667	0.0833333	0	0	0	1480.96	1847.32	1761.55	1090.32	51.4936	158.218	No change	1.581e+06	No change
Core genes	para_KK108534	SCN1A	No phenotype	0.958333	0.0416667	0	0	0	0.958333	0.0416667	0	0	0	0.708333	0.291667	0	0	0	1	0	0	0	0	1	0	0	0	0	1525.89	1870.78	1782.16	1098.39	62.4967	164.689	Large	1.62588e+06	No change
Core genes	Prosap_GD10101	SHANK3	Severe	0.2	0	0	0.8	0	0	0	0.2	0.8	0	0.2	0	0	0.8	0	0.2	0	0	0.8	0	0	0.2	0	0.8	0	NA	NA	NA	NA	NA	NA	NA	447160	Small
Core genes	Prosap_KK101537	SHANK3	No phenotype	0.916667	0.0833333	0	0	0	1	0	0	0	0	0.375	0.625	0	0	0	1	0	0	0	0	1	0	0	0	0	1395.19	1745.84	1680.46	1023.43	44.1929	144.797	Small	1.47758e+06	Small
Core genes	ScsβG_KK109063	SUCLG2	No phenotype	0.958333	0.0416667	0	0	0	1	0	0	0	0	1	0	0	0	0	1	0	0	0	0	1	0	0	0	0	1500.89	1855.41	1776.07	1086.77	59.0816	162.111	No change	1.57884e+06	No change
Core genes	Ube3a_GD450_1	UBE3A	No phenotype	0.916667	0.0833333	0	0	0	1	0	0	0	0	1	0	0	0	0	1	0	0	0	0	1	0	0	0	0	1474.33	1829.05	1743.5	1065.48	50.8209	149.697	No change	1.5164e+06	Small
Core genes	Ube3a_GD450_2	UBE3A	No phenotype	0.833333	0.166667	0	0	0	1	0	0	0	0	1	0	0	0	0	1	0	0	0	0	0.833333	0.166667	0	0	0	1558.1	1907.33	1822.1	1138.12	62.3757	163.132	Large	1.66673e+06	Large
Microcephaly	asp_GD1375_1	ASPM	No phenotype	1	0	0	0	0	1	0	0	0	0	1	0	0	0	0	1	0	0	0	0	1	0	0	0	0	1364.6	1708.7	1636.73	1015.19	51.6796	143.393	Small	1.36991e+06	Small
Microcephaly	asp_GD1375_2	ASPM	No phenotype	0.833333	0.166667	0	0	0	1	0	0	0	0	1	0	0	0	0	1	0	0	0	0	1	0	0	0	0	1405.7	1738.22	1658.29	1022.64	55.0729	148.461	Small	1.42747e+06	Small
Microcephaly	Cep135_GD6121_1	CEP135	No phenotype	0.875	0.125	0	0	0	1	0	0	0	0	1	0	0	0	0	1	0	0	0	0	0.958333	0.0416667	0	0	0	1475.94	1811.16	1740.23	1070.69	64.2816	165.68	No change	1.55972e+06	No change
Microcephaly	Cep135_GD6121_2	CEP135	No phenotype	1	0	0	0	0	1	0	0	0	0	1	0	0	0	0	1	0	0	0	0	0.916667	0.0833333	0	0	0	1532.61	1826.83	1766.28	1133.65	63.5456	156.247	No change	1.65692e+06	Large
Microcephaly	Grip163_GD11734	TUBGCP6	No phenotype	0.875	0.125	0	0	0	1	0	0	0	0	1	0	0	0	0	1	0	0	0	0	1	0	0	0	0	1354.11	1712.41	1635.75	999.467	55.9522	149.174	Small	1.37442e+06	Small
Microcephaly	Grip163_KK101542	TUBGCP6	No phenotype	1	0	0	0	0	1	0	0	0	0	1	0	0	0	0	1	0	0	0	0	1	0	0	0	0	1524.82	1905.22	1822.64	1119.69	61.478	171.535	Large	1.68646e+06	Large
Microcephaly	Klp61F_GD14149_1	KIF11	Severe	0	0	0	1	0	0	0	0	1	0	0	0	0	1	0	0	0	0	1	0	0	0	0	1	0	NA	NA	NA	NA	NA	NA	NA	115097	Small
Microcephaly	Klp61F_GD14149_2	KIF11	Severe	0	0	0	1	0	0	0	0	1	0	0	0	0	1	0	0	0	0	1	0	0	0	0	1	0	NA	NA	NA	NA	NA	NA	NA	123625	Small
Microcephaly	MCPH1_GD12537	MCPH1	No phenotype	0.833333	0.166667	0	0	0	1	0	0	0	0	1	0	0	0	0	1	0	0	0	0	1	0	0	0	0	1482.85	1831.12	1758.19	1075.58	58.3427	161.904	No change	1.60802e+06	No change
Microcephaly	MCPH1_GD9974	MCPH1	Mild	1	0	0	0	0	0	1	0	0	0	0.105263	0.894737	0	0	0	1	0	0	0	0	1	0	0	0	0	1363.93	1690.21	1598.96	963.516	47.9903	157.484	Small	1.34861e+06	Small
Microcephaly	Sas-4_GD6852	CENPJ	No phenotype	0.478261	0.521739	0	0	0	1	0	0	0	0	1	0	0	0	0	1	0	0	0	0	1	0	0	0	0	1495.19	1846.09	1760.66	1088.01	61.0907	169.583	No change	1.635e+06	No change
Microcephaly	Sas-4_KK100878	CENPJ	Moderate	0.0833333	0.125	0.5	0.291667	0	0.0833333	0.0833333	0.541667	0.291667	0	0.25	0.208333	0.25	0.291667	0	0.166667	0.208333	0.333333	0.291667	0	0.916667	0.0833333	0	0	0	1505.84	1819.45	1729.58	1079.03	56.1104	161.924	No change	893351	Small
Microcephaly	Tpc1_GD2905	SLC25A19	No phenotype	1	0	0	0	0	1	0	0	0	0	0.869565	0.130435	0	0	0	1	0	0	0	0	1	0	0	0	0	1450.42	1798.28	1698.59	1045.4	59.1085	153.228	No change	1.47638e+06	No change

### Sheet: Adult wing phenotypes Male
CNV region	Fly gene_Allele name	Human gene	Ectopic vein phenotype (frequency)					Wrinkled wing phenotype (frequency)					Discoloration phenotype (frequency)					Missing vein phenotype (frequency)					Bristle polarity phenotype (frequency)					Average vein lengths (µm)						L3 size change	Average area (µm2)	Area change
			No pheno.	Mild	Moderate	Severe	Lethal	No pheno.	Mild	Moderate	Severe	Lethal	No pheno.	Mild	Moderate	Severe	Lethal	No pheno.	Mild	Moderate	Severe	Lethal	No pheno.	Mild	Moderate	Severe	Lethal	L2	L3	L4	L5	ACV	PCV
15q11.2	Grip128_GD14152_1	TUBGCP5	0.863636	0.0909091	0.0454545	0	0	0.954545	0	0.0454545	0	0	0.136364	0.818182	0.0454545	0	0	0.590909	0.363636	0.0454545	0	0	0.181818	0.818182	0	0	0	1103.22	1418.86	1330.16	805.899	51.0876	133.208	Small	939433	Small
15q11.2	Grip128_GD14152_2	TUBGCP5	1	0	0	0	0	0.958333	0	0.0416667	0	0	0.916667	0.0833333	0	0	0	0.625	0.333333	0.0416667	0	0	0.875	0.125	0	0	0	1246.8	1558.21	1464.27	907.249	47.5221	126.322	No change	1.10744e+06	Small
15q11.2	spict_KK102281	NIPA2	1	0	0	0	0	1	0	0	0	0	0.708333	0.291667	0	0	0	0.916667	0.0416667	0.0416667	0	0	0.625	0.375	0	0	0	1230.66	1536.34	1432.25	894.309	50.4075	133.377	No change	1.14248e+06	No change
15q11.2	Sra-1_GD11477_1	CYFIP1	0.434783	0	0	0.565217	0	0	0	0.434783	0.565217	0	0	0.130435	0.304348	0.565217	0	0	0	0.434783	0.565217	0	0.652174	0.347826	0	0	0	786.035	1238.49	1217.32	825.999	NA	104.356	Small	654817	Small
15q11.2	Sra-1_GD11477_2	CYFIP1	0	0.285714	0	0.714286	0	0	0	0.285714	0.714286	0	0	0.238095	0.047619	0.714286	0	0	0.238095	0.047619	0.714286	0	0.52381	0.333333	0.142857	0	0	914.92	1354.49	1339.88	883.022	38.9253	90.7691	Small	793660	Small
15q13.3	CG14411_GD8318_1	MTMR10	1	0	0	0	0	1	0	0	0	0	0.916667	0.0833333	0	0	0	0.666667	0.333333	0	0	0	0.875	0.125	0	0	0	1213.22	1522.71	1435.56	863.518	44.7583	130.149	Small	1.12349e+06	Small
15q13.3	CG14411_GD8318_2	MTMR10	1	0	0	0	0	1	0	0	0	0	0.666667	0.333333	0	0	0	0.333333	0.666667	0	0	0	0.833333	0.166667	0	0	0	1273.29	1593.28	1505.13	933.977	60.853	142.571	Large	1.23497e+06	Large
15q13.3	nAChRα5_GD1138_1	CHRNA7	0	0	0	1	0	0	0	0	1	0	0	0	0	1	0	0	0	0	1	0	0	0	0	1	0	NA	NA	NA	NA	NA	NA	NA	101958	Small
15q13.3	nAChRα5_GD1138_2	CHRNA7	0	0	0	1	0	0	0	0	1	0	0	0	0	1	0	0	0	0	1	0	0	0	0	1	0	NA	NA	NA	NA	NA	NA	NA	106157	Small
15q13.3	nAChRα5_GD15691	CHRNA7	0.916667	0	0.0833333	0	0	0.541667	0.333333	0.125	0	0	0.0416667	0.5	0.458333	0	0	0.791667	0.166667	0.0416667	0	0	0.458333	0.541667	0	0	0	1280.5	1577.72	1498.28	957.922	51.8257	117.531	No change	1.08044e+06	Small
15q13.3	Trpm_GD4541_1	TRPM1	0.954545	0	0.0454545	0	0	1	0	0	0	0	0.863636	0.136364	0	0	0	0.5	0.454545	0.0454545	0	0	0.772727	0.227273	0	0	0	1208.44	1526.49	1444.74	876.373	50.4226	143.047	Small	1.12848e+06	Small
15q13.3	Trpm_GD4541_2	TRPM1	1	0	0	0	0	1	0	0	0	0	0.764706	0.235294	0	0	0	0.0588235	0.941176	0	0	0	0.764706	0.235294	0	0	0	1231.04	1560.23	1484.91	810.505	NA	127.235	No change	1.15827e+06	No change
15q13.3	Trpm_GD9986	TRPM1	1	0	0	0	0	1	0	0	0	0	0.25	0.75	0	0	0	0.5	0.5	0	0	0	0.733333	0.266667	0	0	0	1223.07	1527.94	1440.27	863.375	44.1471	130.546	Small	1.13191e+06	Small
16p11.2	Ald1_KK107680	ALDOA	0	0	0	1	0	0	0	0	1	0	0	0	0	1	0	0	0	0	1	0	0	0	0	1	0	NA	NA	NA	NA	NA	NA	NA	150404	Small
16p11.2	CG10465_KK105756	KCTD13	0.722222	0.277778	0	0	0	0.444444	0.5	0.0555556	0	0	0.888889	0.111111	0	0	0	0	0	1	0	0	0.555556	0.333333	0.111111	0	0	1012.04	1483.75	1390.91	940.302	NA	109.595	Small	878850	Small
16p11.2	CG15309_KK108714	YPEL3	0	0	0	0	1	0	0	0	0	1	0	0	0	0	1	0	0	0	0	1	0	0	0	0	1	NA	NA	NA	NA	NA	NA	NA	NA	NA
16p11.2	CG17841_KK102573	FAM57B	0	0	0	1	0	0	0	0	1	0	0	0	0	1	0	0	0	0	1	0	0	0	0	1	0	NA	NA	NA	NA	NA	NA	NA	212572	Small
16p11.2	coro_GD14217	CORO1A	0.789474	0.210526	0	0	0	0.578947	0.421053	0	0	0	0.894737	0.105263	0	0	0	0.526316	0.315789	0.157895	0	0	0.894737	0.105263	0	0	0	1078.43	1614.58	1540.1	1037.83	44.1582	122.377	Large	1.01779e+06	Small
16p11.2	Doc2_KK108623	TBX6	0.789474	0.210526	0	0	0	0.789474	0.210526	0	0	0	0.842105	0.157895	0	0	0	0	0	1	0	0	0.631579	0.315789	0.0526316	0	0	1042.8	1550.89	1491.03	1015.47	NA	101.634	No change	987660	Small
16p11.2	Pa1_GD6674	C16orf53	0.578947	0.421053	0	0	0	0.842105	0.157895	0	0	0	0.684211	0.315789	0	0	0	0.105263	0.0526316	0.842105	0	0	0.526316	0.473684	0	0	0	1069.99	1568.46	1518.25	1039.62	46.2748	126.338	No change	1.085e+06	Small
16p11.2	Pa1_KK110317	C16orf53	1	0	0	0	0	1	0	0	0	0	1	0	0	0	0	1	0	0	0	0	1	0	0	0	0	NA	NA	NA	NA	NA	NA	NA	NA	NA
16p11.2	Pis_KK109207	CDIPT	1	0	0	0	0	0.789474	0.210526	0	0	0	0.736842	0.263158	0	0	0	0.263158	0.263158	0.473684	0	0	0.578947	0.421053	0	0	0	1102.36	1583.99	1529.11	1040.21	36.2126	115.152	No change	1.01375e+06	Small
16p11.2	Pp4-19C_GD9561	PPP4C	0	0	0	0	1	0	0	0	0	1	0	0	0	0	1	0	0	0	0	1	0	0	0	0	1	NA	NA	NA	NA	NA	NA	NA	NA	NA
16p11.2	rl_KK115768	MAPK3	0	0.5	0.5	0	0	0	1	0	0	0	0	0.375	0.625	0	0	0	0	1	0	0	0	0.875	0.125	0	0	1081.55	1554.76	1475.21	988.838	NA	NA	No change	966987	Small
16p11.2	Rph_GD7330	DOC2A	1	0	0	0	0	1	0	0	0	0	1	0	0	0	0	1	0	0	0	0	1	0	0	0	0	NA	NA	NA	NA	NA	NA	NA	NA	NA
Distal 16p11.2	Atx2_GD11562	ATXN2L	0	0	0	0	1	0	0	0	0	1	0	0	0	0	1	0	0	0	0	1	0	0	0	0	1	NA	NA	NA	NA	NA	NA	NA	NA	NA
Distal 16p11.2	Lnk_GD9362	SH2B1	0.777778	0.222222	0	0	0	0.888889	0.111111	0	0	0	0.777778	0.222222	0	0	0	0.333333	0.666667	0	0	0	0.777778	0.222222	0	0	0	1002.89	1270.44	1205.65	744.415	NA	107.73	Small	779684	Small
Distal 16p11.2	Lnk_KK105731	SH2B1	0.26087	0.130435	0.608696	0	0	1	0	0	0	0	0.347826	0.478261	0.173913	0	0	0.478261	0.130435	0.391304	0	0	0.869565	0.130435	0	0	0	1139.99	1439.47	1342.31	839.16	54.1162	130.204	Small	1.02576e+06	Small
Distal 16p11.2	mEFTu1_GD16961	TUFM	0	0	0	1	0	0	0	0	1	0	0	0	0	1	0	0	0	0	1	0	0	0	0	1	0	NA	NA	NA	NA	NA	NA	NA	199555	Small
Distal 16p11.2	mEFTu1_KK107305	TUFM	0	0	0	1	0	0	0	0	1	0	0	0	0	1	0	0	0	0	1	0	0	0	0	1	0	NA	NA	NA	NA	NA	NA	NA	139870	Small
Distal 16p11.2	Sgf29_KK107577	CCDC101	1	0	0	0	0	0.888889	0	0.111111	0	0	0.111111	0.666667	0.222222	0	0	0	0.888889	0.111111	0	0	0.722222	0.277778	0	0	0	1217.43	1411.11	1411.11	851.052	NA	125.323	Small	1.07503e+06	Small
Distal 16p11.2	spin_KK104813	SPNS1	0.928571	0.0357143	0.0357143	0	0	1	0	0	0	0	0.571429	0.321429	0.107143	0	0	0.857143	0.107143	0.0357143	0	0	0.928571	0.0714286	0	0	0	1175.76	1500.11	1423.51	870.94	56.5424	123.314	Small	1.08165e+06	Small
16p12.1	CG14182_GD2738_1	MOSMO	0	0.307692	0.461538	0.230769	0	0.0769231	0.538462	0.153846	0.230769	0	0	0.461538	0.307692	0.230769	0	0	0.461538	0.307692	0.230769	0	0.846154	0.0769231	0.0769231	0	0	1251.6	1531.1	1383.07	855.45	67.882	115.427	No change	980677	Small
16p12.1	Sin_GD7027	POLR3E	0	0	0	0	1	0	0	0	0	1	0	0	0	0	1	0	0	0	0	1	0	0	0	0	1	NA	NA	NA	NA	NA	NA	NA	NA	NA
16p12.1	Sin_KK101936	POLR3E	0	0	0	1	0	0	0	0	1	0	0	0	0	1	0	0	0	0	1	0	0	0	0	1	0	NA	NA	NA	NA	NA	NA	NA	NA	NA
16p12.1	UQCR-C2_GD11238_1	UQCRC2	0	0	0	0	1	0	0	0	0	1	0	0	0	0	1	0	0	0	0	1	0	0	0	0	1	NA	NA	NA	NA	NA	NA	NA	NA	NA
16p12.1	UQCR-C2_GD11238_2	UQCRC2	0	0	0	0	1	0	0	0	0	1	0	0	0	0	1	0	0	0	0	1	0	0	0	0	1	NA	NA	NA	NA	NA	NA	NA	NA	NA
16p12.1	UQCR-C2_KK108812	UQCRC2	0	0	0	0	1	0	0	0	0	1	0	0	0	0	1	0	0	0	0	1	0	0	0	0	1	NA	NA	NA	NA	NA	NA	NA	NA	NA
16p13.11	Marf1_GD9260	KIAA0430	1	0	0	0	0	0.916667	0.0833333	0	0	0	1	0	0	0	0	1	0	0	0	0	0.75	0.25	0	0	0	1289.18	1601.05	1504.13	934.797	57.7161	142.226	Large	1.19221e+06	No change
16p13.11	Marf1_KK100134	KIAA0430	0.916667	0.0416667	0.0416667	0	0	0.958333	0.0416667	0	0	0	0.833333	0.125	0.0416667	0	0	0.833333	0.125	0.0416667	0	0	0.958333	0.0416667	0	0	0	1199.05	1506.51	1401.73	876.153	NA	128.118	Small	1.0927e+06	Small
16p13.11	MRP_KK101457	ABCC6	0.941176	0	0.0588235	0	0	0.352941	0	0.647059	0	0	0.941176	0.0588235	0	0	0	0.117647	0.176471	0.705882	0	0	0.705882	0.294118	0	0	0	1258.88	1562.95	1465.5	919.679	NA	138.596	No change	1.13692e+06	No change
16p13.11	nudE_GD15226	NDE1	0	0.25	0.75	0	0	0	0.5	0.5	0	0	0	0.583333	0.416667	0	0	0	0.791667	0.208333	0	0	0	0.666667	0.333333	0	0	626.845	1036.7	1070.99	685.699	NA	90.6199	Small	533934	Small
16p13.11	nudE_KK108049	NDE1	1	0	0	0	0	0	0.5	0.5	0	0	0	1	0	0	0	0.5	0	0.5	0	0	0.4	0.6	0	0	0	1113.53	1446.76	1359.7	824.138	48.471	145.348	Small	1.01496e+06	Small
17q12	Aatf_GD7229	AATF	0	0	0	1	0	0	0	0	1	0	0	0	0	1	0	0	0	0	1	0	0	0	0	1	0	NA	NA	NA	NA	NA	NA	NA	NA	NA
17q12	Aatf_KK100453	AATF	0	0	0	0	1	0	0	0	0	1	0	0	0	0	1	0	0	0	0	1	0	0	0	0	1	NA	NA	NA	NA	NA	NA	NA	NA	NA
17q12	ACC_GD3482	ACACA	0	0	0	0	1	0	0	0	0	1	0	0	0	0	1	0	0	0	0	1	0	0	0	0	1	NA	NA	NA	NA	NA	NA	NA	NA	NA
17q12	Ada2a_GD13375	TADA2L	0.916667	0.0833333	0	0	0	0.958333	0.0416667	0	0	0	0.458333	0.5	0.0416667	0	0	0.0833333	0.875	0.0416667	0	0	0.958333	0	0.0416667	0	0	1224.94	1537.52	1422.18	882.903	NA	135.357	No change	1.08518e+06	Small
17q12	CG15528_GD6343	DUSP14	0.666667	0.333333	0	0	0	0.916667	0.0833333	0	0	0	0.541667	0.375	0.0833333	0	0	0.291667	0.708333	0	0	0	1	0	0	0	0	1147.29	1446.87	1358.6	845.421	54.778	123.665	Small	944965	Small
17q12	CG15528_KK107736	DUSP14	0	0	0	0	1	0	0	0	0	1	0	0	0	0	1	0	0	0	0	1	0	0	0	0	1	NA	NA	NA	NA	NA	NA	NA	NA	NA
17q12	CG5589_GD11699	DDX52	0	0	0	0	1	0	0	0	0	1	0	0	0	0	1	0	0	0	0	1	0	0	0	0	1	NA	NA	NA	NA	NA	NA	NA	NA	NA
17q12	CG5589_KK102370	DDX52	0	0	0	0	1	0	0	0	0	1	0	0	0	0	1	0	0	0	0	1	0	0	0	0	1	NA	NA	NA	NA	NA	NA	NA	NA	NA
17q12	CG8204_KK108466	ZNHIT3	1	0	0	0	0	0.875	0.125	0	0	0	0.333333	0.666667	0	0	0	0.0833333	0.916667	0	0	0	0.875	0.125	0	0	0	1268.66	1588.94	1482.1	911.352	NA	145.31	Large	1.17999e+06	No change
17q12	CG9150_GD6560	DHRS11	1	0	0	0	0	1	0	0	0	0	0.708333	0.291667	0	0	0	0.333333	0.625	0.0416667	0	0	0.958333	0.0416667	0	0	0	1288.15	1599.82	1506.8	942.345	66.7287	146.513	Large	1.22627e+06	Large
17q12	Lim1_GD4372	LHX1	0.916667	0.0833333	0	0	0	1	0	0	0	0	0.791667	0.208333	0	0	0	0.541667	0.458333	0	0	0	0.625	0.333333	0.0416667	0	0	1300.96	1609.18	1516.68	942.811	66.9961	149.336	Large	1.24597e+06	Large
17q12	Lim1_KK109046	LHX1	0.916667	0.0833333	0	0	0	1	0	0	0	0	0.875	0.125	0	0	0	0.208333	0.791667	0	0	0	0.958333	0.0416667	0	0	0	1291.98	1598.87	1504.05	925.566	66.57	140.661	Large	1.23415e+06	Large
17q12	PIG-Wb_GD2249	PIGW	0.894737	0.105263	0	0	0	0.947368	0.0526316	0	0	0	0.736842	0.263158	0	0	0	0.105263	0.894737	0	0	0	0.894737	0.105263	0	0	0	1227.38	1513.86	1451.07	911.267	65.1557	141.037	No change	1.10666e+06	Small
1q21.1	Fmo-2_GD1266_1	FMO5	1	0	0	0	0	1	0	0	0	0	0.833333	0.166667	0	0	0	0.583333	0.416667	0	0	0	1	0	0	0	0	1200.13	1512.18	1431.12	877.477	57.5014	128.246	Small	1.07054e+06	Small
1q21.1	Fmo-2_GD1266_2	FMO5	1	0	0	0	0	1	0	0	0	0	0.75	0.25	0	0	0	0.583333	0.416667	0	0	0	1	0	0	0	0	1196.14	1500.24	1428.21	875.535	58.8487	132.354	Small	1.07106e+06	Small
1q21.1	Fmo-2_KK109203	FMO5	0	0	0	1	0	0	0	0	1	0	0	0	0	1	0	0	0	0	1	0	0	0	0	1	0	NA	NA	NA	NA	NA	NA	NA	168183	Small
1q21.1	lgs_GD1241	BCL9	0	0.0526316	0	0.947368	0	0	0	0.0526316	0.947368	0	0	0.0526316	0	0.947368	0	0	0.0526316	0	0.947368	0	0	0.0526316	0	0.947368	0	NA	NA	NA	NA	NA	NA	NA	354853	Small
1q21.1	lgs_KK104762	BCL9	0	0	0	1	0	0	0	0	1	0	0	0	0	1	0	0	0	0	1	0	0	0	0	1	0	NA	NA	NA	NA	NA	NA	NA	85341.4	Small
3q29	app_KK104454	ZDHHC19	0	0	0	0	1	0	0	0	0	1	0	0	0	0	1	0	0	0	0	1	0	0	0	0	1	NA	NA	NA	NA	NA	NA	NA	NA	NA
3q29	app_KK108227	ZDHHC19	1	0	0	0	0	0.913043	0	0.0869565	0	0	0.565217	0.304348	0.130435	0	0	0	0.347826	0.652174	0	0	0.521739	0.347826	0.130435	0	0	1251.63	1563.97	1472.87	901.615	NA	103.783	No change	1.11282e+06	Small
3q29	Cbp20_KK109448	NCBP2	0	0	0	1	0	0	0	0	1	0	0	0	0	1	0	0	0	0	1	0	0	0	0	1	0	NA	NA	NA	NA	NA	NA	NA	NA	NA
3q29	CG6836_KK112485	OSTalpha	1	0	0	0	0	0.214286	0.785714	0	0	0	1	0	0	0	0	0	0.214286	0.785714	0	0	0.357143	0.571429	0.0714286	0	0	1246.9	1527.11	1445.73	896.344	NA	128.259	Small	1.03023e+06	Small
3q29	CG8888_GD3777_1	BDH1	0	0.166667	0.708333	0.125	0	0	0.5	0.375	0.125	0	0.0416667	0.625	0.208333	0.125	0	0	0.625	0.25	0.125	0	0.375	0.5	0.125	0	0	918.858	1233.6	1202.46	760.494	72.6173	125.629	Small	713016	Small
3q29	CG8888_GD3777_2	BDH1	0.666667	0.166667	0.166667	0	0	0.5	0.333333	0.166667	0	0	0.416667	0.458333	0.125	0	0	0.208333	0.791667	0	0	0	0.291667	0.541667	0.166667	0	0	1224.15	1548.34	1430.85	924.919	73.8548	133.696	No change	947175	Small
3q29	dlg1_GD4689	DLG1	0	0	0	0	1	0	0	0	0	1	0	0	0	0	1	0	0	0	0	1	0	0	0	0	1	NA	NA	NA	NA	NA	NA	NA	NA	NA
3q29	dlg1_KK116285	DLG1	0.913043	0.0869565	0	0	0	1	0	0	0	0	0.608696	0.304348	0.0869565	0	0	0	0.521739	0.478261	0	0	0.913043	0.0869565	0	0	0	1238.85	1539.58	1430.39	879.845	NA	110.3	No change	1.0972e+06	Small
3q29	Fsn_GD11383	FBXO45	0.25	0.75	0	0	0	0.833333	0.166667	0	0	0	0.791667	0.208333	0	0	0	0.208333	0.791667	0	0	0	0.666667	0.333333	0	0	0	1283.68	1618.32	1515.22	933.405	53.1881	142.862	Large	1.17571e+06	No change
3q29	Pak_KK101874	PAK2	0	0	0.5	0.5	0	0	0.0416667	0.458333	0.5	0	0	0.125	0.375	0.5	0	0	0	0.5	0.5	0	0.791667	0.208333	0	0	0	804.282	1313.11	1231.99	826.016	35.3297	58.1903	Small	668751	Small
3q29	Pcyt1_GD6991	PCYT1A	1	0	0	0	0	0.409091	0.0454545	0.545455	0	0	0.909091	0.0909091	0	0	0	0.227273	0.318182	0.454545	0	0	0.181818	0.318182	0.5	0	0	1138.28	1406.79	1307.66	812.726	NA	107.424	Small	862848	Small
3q29	Pcyt1_KK108281	PCYT1A	0.0384615	0.346154	0.192308	0.423077	0	0.115385	0.307692	0.153846	0.423077	0	0	0.346154	0.230769	0.423077	0	0.0384615	0.153846	0.384615	0.423077	0	0.346154	0.653846	0	0	0	1078.96	1205.31	1129.67	734.951	32.2639	88.1589	Small	671849	Small
3q29	PIG-X_KK109717	PIGX	1	0	0	0	0	1	0	0	0	0	0.5	0.5	0	0	0	0	0.958333	0.0416667	0	0	0.166667	0.75	0.0833333	0	0	1245.42	1576.55	1472.83	904.427	NA	134.361	No change	1.12045e+06	Small
3q29	PIG-Z_KK107404	PIGZ	0.875	0.125	0	0	0	0.833333	0.166667	0	0	0	0.5	0.5	0	0	0	0.0833333	0.916667	0	0	0	0.875	0.125	0	0	0	1182.2	1497.7	1374.96	847.599	53.3435	131.353	Small	1.00284e+06	Small
3q29	Tsf2_GD2442	MFI2	0	0	0	0	1	0	0	0	0	1	0	0	0	0	1	0	0	0	0	1	0	0	0	0	1	NA	NA	NA	NA	NA	NA	NA	NA	NA
7q11.23	BCL7-like_GD9322	BCL7B	0.208333	0.583333	0.208333	0	0	0.583333	0.416667	0	0	0	0.708333	0.291667	0	0	0	0.0833333	0.291667	0.625	0	0	0.75	0.25	0	0	0	1215.17	1475.01	1361.07	850.819	55.2	124.343	Small	1.03663e+06	Small
7q11.23	BCL7-like_KK108740	BCL7B	0.166667	0.416667	0.416667	0	0	0.0416667	0.916667	0.0416667	0	0	0.583333	0.416667	0	0	0	0.208333	0.583333	0.208333	0	0	0.625	0.25	0.125	0	0	1300.11	1598.44	1492.2	925.93	56.2377	113.03	Large	1.09892e+06	Small
7q11.23	CG11035_GD2856_1	DNAJC30	0.944444	0.0555556	0	0	0	0.777778	0.222222	0	0	0	0.944444	0.0555556	0	0	0	0.444444	0.111111	0.444444	0	0	0.666667	0.333333	0	0	0	1244.77	1560.96	1473.02	915.849	59.738	138.168	No change	1.16307e+06	No change
7q11.23	CG11035_GD2856_2	DNAJC30	0.764706	0	0	0.235294	0	0.176471	0.470588	0.117647	0.235294	0	0.764706	0	0	0.235294	0	0.352941	0.0588235	0.352941	0.235294	0	0.411765	0.352941	0.235294	0	0	1342.51	1677.78	1576.84	985.398	44.3864	140.583	Large	892850	Small
7q11.23	CG11035_KK101201	DNAJC30	0.0769231	0	0.230769	0.692308	0	0.0769231	0	0.230769	0.692308	0	0.0769231	0	0.230769	0.692308	0	0.0769231	0	0.230769	0.692308	0	0	0.307692	0	0.692308	0	1089.32	1357.19	1279.82	782.63	50.1988	128.229	Small	434496	Small
7q11.23	CG2059_KK108732	ABHD11	0.916667	0.0833333	0	0	0	0.583333	0.416667	0	0	0	0.833333	0.166667	0	0	0	0.208333	0.333333	0.458333	0	0	0.541667	0.416667	0.0416667	0	0	1229.01	1524.78	1438.84	916.789	56.3475	133.528	Small	1.1345e+06	No change
7q11.23	CLIP-190_KK107824	CLIP2	0.125	0.875	0	0	0	0.208333	0.791667	0	0	0	0.875	0.125	0	0	0	0.0416667	0.0416667	0.916667	0	0	0.375	0.375	0.25	0	0	1092.14	1364.95	1294.52	800.285	NA	129.318	Small	892300	Small
7q11.23	LIMK1_GD9586_1	LIMK1	1	0	0	0	0	0.541667	0.458333	0	0	0	1	0	0	0	0	0.0833333	0.25	0.666667	0	0	0.291667	0.708333	0	0	0	1156.68	1457.77	1365.84	861.7	54.5488	120.431	Small	955894	Small
7q11.23	LIMK1_GD9586_2	LIMK1	0.916667	0.0833333	0	0	0	0.458333	0.458333	0.0833333	0	0	0.958333	0.0416667	0	0	0	0.166667	0.333333	0.5	0	0	0.0416667	0.833333	0.125	0	0	1204.27	1511.73	1414.97	893.297	53.3574	132.502	Small	1.03374e+06	Small
7q11.23	Nsun5_GD17096	NSUN5	0.958333	0.0416667	0	0	0	1	0	0	0	0	0.875	0.125	0	0	0	0.541667	0.208333	0.25	0	0	0.875	0.125	0	0	0	1279.36	1590.11	1495.98	938.183	59.8109	145.556	Large	1.17472e+06	No change
7q11.23	Nsun5_GD3061	NSUN5	1	0	0	0	0	0.75	0.25	0	0	0	0.833333	0.166667	0	0	0	0.5	0.416667	0.0833333	0	0	0.541667	0.458333	0	0	0	1264.28	1567.48	1473.94	933.167	54.6483	139.071	No change	1.17048e+06	No change
7q11.23	Nsun5_KK108387	NSUN5	1	0	0	0	0	0.166667	0.5	0.333333	0	0	0.5	0.5	0	0	0	0	0.666667	0.333333	0	0	0	1	0	0	0	1270.1	1581.35	1474.58	907.913	NA	149.379	No change	1.17058e+06	No change
7q11.23	shu_KK102092	FKBP6	0.958333	0.0416667	0	0	0	0.666667	0.333333	0	0	0	1	0	0	0	0	0	0.125	0.875	0	0	0.625	0.375	0	0	0	1236	1543.77	1441.15	875.945	NA	139.498	No change	1.10807e+06	Small
7q11.23	Syx1A_GD564_1	STX1A	1	0	0	0	0	0.625	0.375	0	0	0	0.583333	0.416667	0	0	0	0.166667	0.0833333	0.75	0	0	0.75	0.25	0	0	0	1274.21	1594.23	1478.31	911.162	66.1283	147.388	Large	1.18683e+06	No change
7q11.23	Syx1A_GD564_2	STX1A	0	0	0	0	1	0	0	0	0	1	0	0	0	0	1	0	0	0	0	1	0	0	0	0	1	NA	NA	NA	NA	NA	NA	NA	NA	NA
β-catenin	arm_KK102545	CTNNB1	0	0	0	1	0	0	0	0	1	0	0	0	0	1	0	0	0	0	1	0	0	0	0	1	0	NA	NA	NA	NA	NA	NA	NA	37611.6	Small
β-catenin	Eph_GD14481	EPHB1	1	0	0	0	0	0.916667	0.0833333	0	0	0	0.75	0.208333	0.0416667	0	0	0.791667	0.208333	0	0	0	0.875	0.125	0	0	0	1223.42	1558.12	1471.23	906.3	51.9712	133.937	No change	1.13056e+06	No change
β-catenin	Eph_GD2535	EPHB1	0.952381	0.047619	0	0	0	0.809524	0.142857	0.047619	0	0	0.904762	0.047619	0.047619	0	0	0.666667	0.238095	0.0952381	0	0	0.761905	0.190476	0.047619	0	0	1304.48	1650.25	1559.71	966.561	41.4026	125.559	Large	1.19541e+06	No change
β-catenin	Nrx-1_GD14451_1	NRXN1	1	0	0	0	0	1	0	0	0	0	1	0	0	0	0	0.916667	0.0833333	0	0	0	1	0	0	0	0	1309.6	1608.44	1518.1	942.574	49.8148	130.296	Large	1.17644e+06	No change
β-catenin	Nrx-1_GD14451_2	NRXN1	1	0	0	0	0	1	0	0	0	0	0.875	0.125	0	0	0	0.625	0.375	0	0	0	0.958333	0.0416667	0	0	0	1292.24	1624.2	1518.91	936.574	55.8052	140.817	Large	1.20071e+06	No change
β-catenin	Nrx-1_GD2619	NRXN1	0	0	0	1	0	0	0	0	1	0	0	0	0	1	0	0	0	0	1	0	0	0	0	1	0	NA	NA	NA	NA	NA	NA	NA	110830	Small
β-catenin	Pten_GD13500	PTEN	1	0	0	0	0	0.809524	0.142857	0.047619	0	0	0.52381	0.47619	0	0	0	0.380952	0.571429	0.047619	0	0	1	0	0	0	0	1237.22	1554.68	1440.62	893.384	45.6426	125.679	No change	1.06166e+06	Small
β-catenin	Pten_KK109278	PTEN	1	0	0	0	0	1	0	0	0	0	0.75	0.25	0	0	0	1	0	0	0	0	0.7	0.3	0	0	0	1316.1	1621.98	1529.53	950.405	52.682	134.551	Large	1.1967e+06	No change
β-catenin	rk_GD14383_1	LGR5	0	0.588235	0	0.411765	0	0	0	0.588235	0.411765	0	0	0.588235	0	0.411765	0	0	0	0.588235	0.411765	0	1	0	0	0	0	NA	NA	NA	NA	NA	NA	NA	469597	Small
β-catenin	rk_GD14383_2	LGR5	0.409091	0.363636	0.227273	0	0	0	0.863636	0.136364	0	0	0.227273	0.772727	0	0	0	0.363636	0.318182	0.318182	0	0	0.863636	0.136364	0	0	0	1201.44	1449.72	1357.51	854.318	42.1684	101.25	Small	899363	Small
β-catenin	rk_GD15	LGR5	1	0	0	0	0	0.0416667	0.458333	0.5	0	0	0.333333	0.625	0.0416667	0	0	0.5	0	0.5	0	0	0.875	0.125	0	0	0	1189.31	1477.48	1385.82	855.347	56.0508	112.421	Small	1.00683e+06	Small
β-catenin	rk_KK108009	LGR5	0.0434783	0.478261	0.478261	0	0	0	0	1	0	0	0.26087	0.73913	0	0	0	0.173913	0	0.826087	0	0	1	0	0	0	0	1064.72	1323.4	1257.65	792.76	51.333	99.3058	Small	809178	Small
Core genes	Cadps_GD9502_1	CADPS2	0.866667	0	0.133333	0	0	0.866667	0.0666667	0.0666667	0	0	0.666667	0.2	0.133333	0	0	0.333333	0.466667	0.2	0	0	1	0	0	0	0	1222.24	1542.79	1464.78	890.616	NA	138.393	No change	1.08252e+06	Small
Core genes	Cadps_GD9502_2	CADPS2	0.888889	0.0555556	0.0555556	0	0	0.944444	0.0555556	0	0	0	0.611111	0.388889	0	0	0	0.277778	0.666667	0.0555556	0	0	0.944444	0.0555556	0	0	0	1223.15	1538.38	1454.88	884.131	NA	131.609	No change	1.12372e+06	Small
Core genes	Gat_KK107895	SLC6A1	0.791667	0.166667	0.0416667	0	0	0.791667	0.208333	0	0	0	0.5	0.416667	0.0833333	0	0	0.958333	0	0.0416667	0	0	0.958333	0.0416667	0	0	0	1172.46	1460.61	1369.03	851.809	48.3479	123.94	Small	971762	Small
Core genes	kis_KK100890	CHD8	0	0	0	1	0	0	0	0	1	0	0	0	0	1	0	0	0	0	1	0	0	0	0	1	0	NA	NA	NA	NA	NA	NA	NA	243100	Small
Core genes	org-1_KK108197	TBX1	0.458333	0	0	0.541667	0	0	0	0.458333	0.541667	0	0.458333	0	0	0.541667	0	0.458333	0	0	0.541667	0	0.791667	0.208333	0	0	0	NA	NA	NA	NA	NA	NA	NA	329807	Small
Core genes	para_GD3392_1	SCN1A	0.636364	0	0.363636	0	0	0.909091	0	0.0909091	0	0	1	0	0	0	0	0.545455	0.181818	0.272727	0	0	0.818182	0.181818	0	0	0	1195.69	1525.35	1421.08	880.931	44.5348	137.12	Small	1.09148e+06	Small
Core genes	para_GD3392_2	SCN1A	0	0.3	0.6	0.1	0	0	0.3	0.6	0.1	0	0	0.7	0.2	0.1	0	0	0.1	0.8	0.1	0	1	0	0	0	0	1005.43	1578.18	1444.12	988.287	NA	115.571	No change	923736	Small
Core genes	para_GD3392_3	SCN1A	0.666667	0.333333	0	0	0	0.944444	0.0555556	0	0	0	1	0	0	0	0	0.5	0.333333	0.166667	0	0	0.833333	0.166667	0	0	0	1170.52	1510.12	1418.15	891.935	46.3666	127.99	Small	1.07835e+06	Small
Core genes	para_KK108534	SCN1A	0.809524	0.0952381	0.0952381	0	0	0.380952	0.428571	0.190476	0	0	0.428571	0.47619	0.0952381	0	0	0.904762	0.0952381	0	0	0	1	0	0	0	0	1197.99	1496.21	1416.7	869.863	53.1184	128.441	Small	1.05102e+06	Small
Core genes	Prosap_GD10101	SHANK3	0	0	0	1	0	0	0	0	1	0	0	0	0	1	0	0	0	0	1	0	0	0	0	1	0	NA	NA	NA	NA	NA	NA	NA	309064	Small
Core genes	Prosap_KK101537	SHANK3	0	0.714286	0	0.285714	0	0	0.714286	0	0.285714	0	0	0	0.714286	0.285714	0	0	0	0.714286	0.285714	0	0.5	0.5	0	0	0	805.676	1106	1039.24	590.871	NA	117.049	Small	583711	Small
Core genes	ScsβG_KK109063	SUCLG2	1	0	0	0	0	1	0	0	0	0	0.666667	0.333333	0	0	0	0.291667	0.708333	0	0	0	1	0	0	0	0	1247.48	1576.32	1481.98	915.981	53.1893	124.891	No change	1.14163e+06	No change
Core genes	Ube3a_GD450_1	UBE3A	1	0	0	0	0	1	0	0	0	0	0.791667	0.208333	0	0	0	0.791667	0.208333	0	0	0	0.833333	0.166667	0	0	0	1252.12	1572.12	1472.4	902.82	45.7698	129.3	No change	1.12831e+06	Small
Core genes	Ube3a_GD450_2	UBE3A	1	0	0	0	0	1	0	0	0	0	0.833333	0.166667	0	0	0	0.333333	0.666667	0	0	0	0.75	0.25	0	0	0	1300.33	1621.77	1534.39	952.835	44.9999	133.292	Large	1.21742e+06	No change
Microcephaly	asp_GD1375_1	ASPM	0.708333	0.125	0.166667	0	0	1	0	0	0	0	0.75	0.25	0	0	0	0.375	0.458333	0.166667	0	0	1	0	0	0	0	1187.64	1508.5	1430.39	889.85	54.515	127.762	Small	1.09573e+06	Small
Microcephaly	asp_GD1375_2	ASPM	0.857143	0.142857	0	0	0	1	0	0	0	0	0.761905	0.238095	0	0	0	0.47619	0.52381	0	0	0	0.952381	0.047619	0	0	0	1224.8	1550.69	1454.47	903.57	60.5539	133.959	No change	1.15129e+06	No change
Microcephaly	Cep135_GD6121_1	CEP135	0.913043	0	0.0869565	0	0	1	0	0	0	0	0.521739	0.478261	0	0	0	0	0.913043	0.0869565	0	0	0.913043	0.0434783	0.0434783	0	0	1273	1583.64	1500.48	930.422	NA	135.973	No change	1.17257e+06	No change
Microcephaly	Cep135_GD6121_2	CEP135	0.958333	0.0416667	0	0	0	1	0	0	0	0	0.875	0.125	0	0	0	0.833333	0.166667	0	0	0	0.916667	0.0833333	0	0	0	1264.22	1527.79	1463.54	944.929	56.8879	140.13	Small	1.18559e+06	No change
Microcephaly	Grip163_GD11734	TUBGCP6	1	0	0	0	0	1	0	0	0	0	0.333333	0.666667	0	0	0	0.208333	0.791667	0	0	0	1	0	0	0	0	1223.32	1552.14	1450.82	902.106	48.6508	127	No change	1.10563e+06	Small
Microcephaly	Grip163_KK101542	TUBGCP6	1	0	0	0	0	0.958333	0.0416667	0	0	0	0.458333	0.5	0.0416667	0	0	0.0833333	0.916667	0	0	0	1	0	0	0	0	1201.92	1526.55	1434.85	888.641	NA	127.328	Small	1.0914e+06	Small
Microcephaly	Klp61F_GD14149_1	KIF11	0	0	0	0	1	0	0	0	0	1	0	0	0	0	1	0	0	0	0	1	0	0	0	0	1	NA	NA	NA	NA	NA	NA	NA	NA	NA
Microcephaly	Klp61F_GD14149_2	KIF11	0	0	0	1	0	0	0	0	1	0	0	0	0	1	0	0	0	0	1	0	0	0	0	1	0	NA	NA	NA	NA	NA	NA	NA	NA	NA
Microcephaly	MCPH1_GD12537	MCPH1	0.958333	0	0.0416667	0	0	1	0	0	0	0	0.75	0.25	0	0	0	0.541667	0.416667	0.0416667	0	0	1	0	0	0	0	1275.33	1581.32	1498.42	927.176	53.0668	130.74	No change	1.17637e+06	No change
Microcephaly	MCPH1_GD9974	MCPH1	0	0	1	0	0	0	0	1	0	0	0	0	1	0	0	0	0	1	0	0	1	0	0	0	0	900.9	1120.03	1034.57	674.078	44.9455	94.356	Small	633497	Small
Microcephaly	Sas-4_GD6852	CENPJ	0.608696	0.0434783	0.347826	0	0	0.434783	0.0869565	0.478261	0	0	0.565217	0.391304	0.0434783	0	0	0.347826	0.130435	0.521739	0	0	0.695652	0.217391	0.0869565	0	0	1177.05	1473.02	1389.47	885.728	38.8565	122.895	Small	1.00295e+06	Small
Microcephaly	Sas-4_KK100878	CENPJ	0	0	0	1	0	0	0	0	1	0	0	0	0	1	0	0	0	0	1	0	0	0	0	1	0	NA	NA	NA	NA	NA	NA	NA	397680	Small
Microcephaly	Tpc1_GD2905	SLC25A19	0.916667	0.0833333	0	0	0	1	0	0	0	0	0.541667	0.416667	0.0416667	0	0	0.208333	0.708333	0.0833333	0	0	0.958333	0.0416667	0	0	0	1236.07	1554.16	1446.3	895.247	59.3606	129.773	No change	1.10111e+06	Small
