## Supplementary material for "*Drosophila* models of pathogenic copy-number variant genes show global and non-neuronal defects during development": S4 Data

### Sheet: Sheet1
S4 Data. Summary of adult wing qualitative and quantitative phenotypes for tested Drosophila homologs
CNV region	Human gene/fly gene	Qualitative clustering	L3 size change	Area change	Wing phenotype	Discordant
15q11.2	TUBGCP5/Grip128	Mild (1/2)	Small (1/2)	Small (1/2)	Yes (1/2)	X
15q11.2	NIPA2/spict	No phenotype (1/1)	Large (1/1)	No change (1/1)	Yes (1/1)
15q11.2	CYFIP1/Sra-1	Mild (1/2); Moderate (1/2)	Small (2/2)	Small (2/2)	Yes (2/2)
15q13.3	MTMR10/CG14481	No phenotype (2/2)	Large (1/2)	Large (1/2)	Yes (1/2)	X
15q13.3	CHRNA7/nAchRα5	Severe (2/3)	Large (1/1)	Small (3/3)	Yes (3/3)
15q13.3	TRPM1/Trpm	No phenotype (3/3)	Large (2/3)	Large (2/3)	Yes (2/3)
16p11.2	ALDOA/Ald1	Severe (1/2)	Large (1/1)	Small (2/2)	Yes (2/2)
16p11.2	KCTD13/CG10465	No phenotype (1/1)	No change (1/1)	Small (1/1)	Yes (1/1)
16p11.2	YPEL3/CG15309	Mild (1/1)	Small (1/1)	Small (1/1)	Yes (1/1)
16p11.2	FAM57B/CG17841	Mild (1/1)	Small (1/1)	Small (1/1)	Yes (1/1)
16p11.2	CORO1A/coro	No phenotype (1/1)	Large (1/1)	No change (1/1)	Yes (1/1)
16p11.2	TBX6/Doc2	No phenotype (1/1)	No change (1/1)	Small (1/1)	Yes (1/1)
16p11.2	C16orf53/Pa1	Mild (1/2)	Large (1/2); Small (1/2)	Small (2/2)	Yes (2/2)	X
16p11.2	CDIPT/Pis	No phenotype (1/1)	Large (1/1)	Small (1/1)	Yes (1/1)
16p11.2	PPP4C/Pp4-19C	Severe (1/1)	NA	Small (1/1)	Yes (1/1)
16p11.2	MAPK3/rl	Mild (1/1)	Large (1/1)	Small (1/1)	Yes (1/1)
16p11.2	DOC2A/Rph	Moderate (1/1)	No change (1/1)	Small (1/1)	Yes (1/1)
Distal 16p11.2	ATXN2L/Atx2	Severe (1/1)	NA	Small (1/1)	Yes (1/1)
Distal 16p11.2	SH2B1/Lnk	No phenotype (2/2)	Small (2/2)	Small (2/2)	Yes (2/2)
Distal 16p11.2	TUFM/mEFTu1	Severe (2/2)	NA	Small (2/2)	Yes (2/2)
Distal 16p11.2	CCDC101/Sgf29	No phenotype (2/2)	Small (2/2)	Small (2/2)	Yes (2/2)
Distal 16p11.2	SPNS1/spin	No phenotype (1/1)	No change (1/1)	No change (1/1)	No (1/1)
16p12.1	CDR2/Cen	No phenotype (1/1)	No change (1/1)	No change (1/1)	No (1/1)
16p12.1	MOSMO/CG14182	Moderate (1/2)	Large (1/2); Small (1/2)	Large (1/2); Small (1/2)	Yes (2/2)	X
16p12.1	POLR3E/Sin	Lethal (1/2); Severe (1/2)	NA	Small (1/1)	Yes (2/2)
16p12.1	UQCRC2/UQCR-C2	Lethal (2/3); Severe (1/3)	NA	Small (1/1)	Yes (3/3)
16p13.11	KIAA0430/Marf1	No phenotype (2/2)	Large (1/2)	No change (2/2)	Yes (1/2)	X
16p13.11	ABCC6/MRP	No phenotype (1/1)	No change (1/1)	Small (1/1)	No (1/1)
16p13.11	NDE1/nudE	Moderate (1/2)	Small (1/2)	Small (1/2)	Yes (1/2)	X
17q12	AATF/Aatf	Severe (2/2)	NA	Small (2/2)	Yes (2/2)
17q12	ACACA/ACC	Lethal (1/1)	NA	NA	Yes (1/1)
17q12	TADA2L/Ada2a	No phenotype (1/1)	No change (1/1)	Small (1/1)	Yes (1/1)
17q12	DUSP14/CG15528	Moderate (1/2)	Small (2/2)	Small (2/2)	Yes (2/2)
17q12	DDX52/CG5589	Severe (2/2)	NA	Small (2/2)	Yes (2/2)
17q12	ZNHIT3/CG8204	No phenotype (1/1)	Large (1/1)	Large (1/1)	Yes (1/1)
17q12	DHRS11/CG9150	No phenotype (1/1)	Large (1/1)	Large (1/1)	Yes (1/1)
17q12	LHX1/Lim1	No phenotype (2/2)	Large (1/2)	Large (1/2)	Yes (1/2)	X
17q12	PIGW/PIG-Wb	No phenotype (1/1)	No change (1/1)	No change (1/1)	No (1/1)
1q21.1	FMO5/Fmo-2	No phenotype (2/3)	Small (2/3)	Small (2/3)	Yes (2/3)
1q21.1	BCL9/lgs	Mild (1/2); Moderate (1/2)	Small (2/2)	Small (2/2)	Yes (2/2)
3q29	ZDHHC19/app	Severe (1/2)	Large (1/1)	Large (1/2); Small (1/2)	Yes (2/2)	X
3q29	NCBP2/Cbp20	Severe (1/1)	NA	Small (1/1)	Yes (1/1)
3q29	OSTalpha/CG6836	No phenotype (1/1)	Large (1/1)	No change (1/1)	Yes (1/1)
3q29	BDH1/CG8888	Mild (2/2)	Small (1/2)	Small (2/2)	Yes (2/2)
3q29	DLG1/dlg1	Lethal (1/2)	Large (1/1)	Large (1/1)	Yes (2/2)
3q29	FBXO45/Fsn	No phenotype (1/1)	Large (1/1)	No change (1/1)	Yes (1/1)
3q29	PAK2/Pak	Moderate (1/1)	Small (1/1)	Small (1/1)	Yes (1/1)
3q29	PCYT1A/Pcyt1	Mild (1/2)	Small (2/2)	Small (2/2)	Yes (2/2)
3q29	PIGX/PIG-X	No phenotype (1/1)	Large (1/1)	No change (1/1)	Yes (1/1)
3q29	PIGZ/PIG-Z	No phenotype (1/1)	Large (1/1)	No change (1/1)	Yes (1/1)
3q29	MFI2/Tsf2	Severe (1/1)	NA	Small (1/1)	Yes (1/1)
7q11.23	BCL7B/BCL7-like	Mild (2/2)	Large (1/2)	No change (2/2)	Yes (2/2)
7q11.23	DNAJC30/CG11035	Mild (2/3)	Large (1/3); Small (1/3)	No change (2/3)	Yes (2/3)	X
7q11.23	ABHD11/CG2059	Mild (1/1)	Large (1/1)	Large (1/1)	Yes (1/1)
7q11.23	CLIP2/CLIP-190	Mild (1/1)	Small (1/1)	Small (1/1)	Yes (1/1)
7q11.23	LIMK1/LIMK1	Mild (2/2)	Small (1/2)	Small (2/2)	Yes (2/2)
7q11.23	NSUN5/Nsun5	No phenotype (2/3)	Large (2/3)	Large (2/3)	Yes (2/3)
7q11.23	FKBP6/shu	No phenotype (1/1)	Large (1/1)	No change (1/1)	Yes (1/1)
7q11.23	STX1A/Syx1A	Lethal (1/2); Mild (1/2)	Large (1/1)	No change (1/1)	Yes (2/2)
B-catenin	CTNNB1/arm	Severe (2/2)	NA	Small (1/1)	Yes (2/2)
B-catenin	EPHB1/Eph	No phenotype (3/3)	Large (2/3); Small (1/3)	Large (1/3); Small (1/3)	Yes (3/3)	X
B-catenin	NRXN1/Nrx-1	No phenotype (3/3)	Large (2/3)	Large (1/3); Small (1/3)	Yes (2/3)	X
B-catenin	PTEN/Pten	No phenotype (2/2)	Large (2/2)	Large (1/2)	Yes (2/2)
B-catenin	LGR5/rk	Moderate (1/4); Mild (1/4)	No change (2/3)	Small (2/4)	Yes (2/4)	X
Core genes	CADPS2/Cadps	No phenotype (2/2)	Large (2/2)	No change (2/2)	Yes (2/2)
Core genes	SLC6A1/Gat	No phenotype (1/1)	No change (1/1)	No change (1/1)	No (1/1)
Core genes	CHD8/kis	Moderate (1/1)	Small (1/1)	Small (1/1)	Yes (1/1)
Core genes	TBX1/org-1	Mild (1/1)	Small (1/1)	Small (1/1)	Yes (1/1)
Core genes	SCN1A/para	No phenotype (4/4)	Small (1/4); Large (1/4)	No change (3/4)	Yes (2/4)	X
Core genes	SHANK3/Prosap	Severe (1/2)	Small (1/1)	Small (2/2)	Yes (2/2)
Core genes	SUCLG2/ScsβG	No phenotype (1/1)	No change (1/1)	No change (1/1)	No (1/1)
Core genes	UBE3A/Ube3a	No phenotype (2/2)	Large (1/2)	Small (1/2); Large (1/2)	Yes (2/2)	X
Microcephaly	ASPM/asp	No phenotype (2/2)	Small (2/2)	Small (2/2)	Yes (2/2)
Microcephaly	CEP135/Cep135	No phenotype (2/2)	No change (2/2)	Large (1/2)	Yes (1/2)	X
Microcephaly	TUBGCP6/Grip163	No phenotype (2/2)	Small (1/2); Large (1/2)	Small (1/2); Large (1/2)	Yes (2/2)	X
Microcephaly	KIF11/Klp61F	Severe (2/2)	NA	Small (2/2)	Yes (2/2)
Microcephaly	MCPH1/MCPH1	Mild (1/2)	Small (1/2)	Small (1/2)	Yes (1/2)	X
Microcephaly	CENPJ/Sas-4	Moderate (1/2)	No change (2/2)	Small (1/2)	Yes (1/2)	X
Microcephaly	SLC25A19/Tpc1	No phenotype (1/1)	No change (1/1)	No change (1/1)	No (1/1)
