## Supplementary material for "*Drosophila* models of pathogenic copy-number variant genes show global and non-neuronal defects during development": S5 Data

### Sheet: MGI Phenotypes
S5 Data. Phenotypes of mouse knockdown models for homologs of CNV genes
CNV region	Human gene	Mouse homolog	Mortality/aging	Neuronal phenotypes		Non-neuronal phenotypes
				Behavior/neurological	Nervous system	Adipose tissue	Cardiovascular system	Digestive/alimentary system	Limbs/digits/tail	Liver/biliary system	Muscle	Renal/urinary system	Respiratory system	Skeleton
15q11.2	CYFIP1	Cyfip1	X	X	X
15q11.2	NIPA1	Nipa1
15q11.2	NIPA2	Nipa2
15q11.2	TUBGCP5	Tubgcp5
15q13.3	CHRNA7	Chrna7	X	X	X								X	X
15q13.3	FAN1	Fan1	X							X		X
15q13.3	KLF13	Klf13
15q13.3	MTMR10	Mtmr10
15q13.3	OTUD7A	Otud7a		X	X									X
15q13.3	TRPM1	Trpm1		X	X
16p11.2	ALDOA	Aldoa
16p11.2	ASPHD1	Asphd1
16p11.2	C16orf53	Pagr1a
16p11.2	C16orf54	AI467606
16p11.2	C16orf92	4930451I11Rik
16p11.2	CDIPT	Cdipt	X				X
16p11.2	CORO1A	Coro1a										X
16p11.2	DOC2A	Doc2a		X	X
16p11.2	FAM57B	Fam57b
16p11.2	GDPD3	Gdpd3
16p11.2	HIRIP3	Hirip3
16p11.2	INO80E	Ino80e		X
16p11.2	KCTD13	Kctd13		X	X
16p11.2	KIF22	Kif22	X
16p11.2	MAPK3	Mapk3	X	X	X		X
16p11.2	MAZ	Maz
16p11.2	MVP	Mvp
16p11.2	PPP4C	Ppp4c	X
16p11.2	PRRT2	Prrt2		X	X
16p11.2	QPRT	Qprt
16p11.2	SEZ6L2	Sez6l2
16p11.2	SPN	Spn
16p11.2	TAOK2	Taok2		X
16p11.2	TBX6	Tbx6	X		X		X	X	X			X		X
16p11.2	TMEM219	Tmem219	X										X
16p11.2	YPEL3	Ypel3		X					X					X
Distal 16p11.2	ATP2A1	Atp2a1	X								X		X
Distal 16p11.2	ATXN2L	Atxn2l
Distal 16p11.2	CCDC101	Sgf29		X
Distal 16p11.2	CD19	Cd19	X		X
Distal 16p11.2	LAT	Lat	X							X		X	X
Distal 16p11.2	NFATC2IP	Nfatc2ip
Distal 16p11.2	RABEP2	Rabep2
Distal 16p11.2	SH2B1	Sh2b1	X
Distal 16p11.2	SPNS1	Spns1	X		X
Distal 16p11.2	TUFM	Tufm
16p12.1	C16orf52	BC030336
16p12.1	CDR2	Cdr2
16p12.1	EEF2K	Eef2k			X
16p12.1	PDZD9	Pdzd9
16p12.1	POLR3E	Polr3e
16p12.1	UQCRC2	Uqcrc2
16p12.1	VWA3A	Vwa3a
16p13.11	ABCC1	Abcc1	X
16p13.11	ABCC6	Abcc6					X					X
16p13.11	C16orf45	2900011O08Rik
16p13.11	FOPNL	Fopnl
16p13.11	KIAA0430	Marf1
16p13.11	MYH11	Myh11	X				X	X			X	X	X
16p13.11	NDE1	Nde1			X
17q12	AATF	Aatf	X
17q12	ACACA	Acaca	X							X
17q12	C17orf78	Gm11437
17q12	DDX52	Ddx52												X
17q12	DHRS11	Dhrs11
17q12	DUSP14	Dusp14
17q12	GGNBP2	Ggnbp2	X	X			X		X					X
17q12	HNF1B	Hnf1b	X							X	X	X
17q12	LHX1	Lhx1	X		X		X					X		X
17q12	MRM1	Mrm1	X
17q12	MYO19	Myo19
17q12	PIGW	Pigw
17q12	SYNRG	Synrg
17q12	TADA2A	Tada2a
17q12	ZNHIT3	Znhit3
1q21.1	ACP6	Acp6
1q21.1	BCL9	Bcl9									X
1q21.1	CHD1L	Chd1l
1q21.1	FMO5	Fmo5		X		X
1q21.1	GJA5	Gja5	X				X				X
1q21.1	GJA8	Gja8					X
1q21.1	PRKAB2	Prkab2	X	X		X				X	X			X
3q29	BDH1	Bdh1
3q29	CEP19	Cep19		X		X
3q29	DLG1	Dlg1	X	X	X			X	X		X	X	X	X
3q29	FBXO45	Fbxo45	X	X	X								X	X
3q29	LRRC33	Nrros
3q29	MFI2	Meltf
3q29	NCBP2	Ncbp2
3q29	OSTalpha	Slc51a						X
3q29	PAK2	Pak2	X		X
3q29	PCYT1A	Pcyt1a	X				X						X
3q29	PIGX	Pigx
3q29	PIGZ	Pigz
3q29	RNF168	Rnf168
3q29	SENP5	Senp5
3q29	SMCO1	Smco1
3q29	TCTEX1D2	Tctex1d2												X
3q29	TFRC	Tfrc	X		X		X	X		X
3q29	TM4SF19	Tm4sf19
3q29	UBXN7	Ubxn7
3q29	WDR53	Wdr53
3q29	ZDHHC19	Zdhhc19
7q11.23	ABHD11	Abhd11			X							X
7q11.23	BAZ1B	Baz1b	X				X				X			X
7q11.23	BCL7B	Bcl7b
7q11.23	CLDN3	Cldn3
7q11.23	CLDN4	Cldn4	X				X					X
7q11.23	CLIP2	Clip2		X	X									X
7q11.23	DNAJC30	Dnajc30		X	X
7q11.23	EIF4H	Eif4h	X	X	X	X					X			X
7q11.23	ELN	Eln	X				X				X		X
7q11.23	FKBP6	Fkbp6
7q11.23	FZD9	Fzd9	X	X	X									X
7q11.23	GTF2I	Gtf2i	X	X	X		X
7q11.23	GTF2IRD1	Gtf2ird1	X	X	X	X	X				X		X	X
7q11.23	GTF2IRD2	Gtf2ird2
7q11.23	LAT2	Lat2	X
7q11.23	LIMK1	Limk1		X	X
7q11.23	MLXIPL	Mlxipl	X			X				X
7q11.23	NCF1	Ncf1	X	X	X		X	X		X	X		X
7q11.23	NSUN5	Nsun5
7q11.23	RFC2	Rfc2	X	X
7q11.23	STX1A	Stx1a	X	X	X
7q11.23	TBL2	Tbl2						X
7q11.23	TRIM50	Trim50						X
7q11.23	VPS37D	Vps37d	X	X
7q11.23	WBSCR22	Bud23	X	X
7q11.23	WBSCR27	Mettl27
7q11.23	WBSCR28	Tmem270
