## Supplementary material for "*Drosophila* models of pathogenic copy-number variant genes show global and non-neuronal defects during development": S6 Data

### Sheet: Sheet1
S6 Data. Summary of eye-specific and wing-specific phenotypes for select fly homologs
CNV region	Human gene/fly gene	Eye phenotype	Wing Phenotype	Tissue-specific phenotypes
15q11.2	CYFIP1/Sra-1	Moderate (2/2)	Mild (1/2); Moderate (1/2)	Eye and wing
15q11.2	NIPA2/spict	Moderate (1/1)	Wing size phenotype (1/1)	Eye and wing
15q11.2	TUBGCP5/Grip128	Mild (1/2); Moderate (1/2)	Mild (1/2)	Eye and wing
15q13.3	TRPM1/Trpm	Moderate (2/3)	Wing size phenotype (2/3)	Eye and wing
16p11.2	ALDOA/Ald1	Moderate (1/1)	Wing size phenotype (1/1)	Eye and wing
16p11.2	C16ORF53/Pa1	Mild (2/2)	Mild (1/2); Wing size phenotype (1/2)	Eye and wing
16p11.2	CDIPT/Pis	No change (1/1)	Wing size phenotype (1/1)	Wing only
16p11.2	CORO1A/coro	Mild (1/1)	Wing size phenotype (1/1)	Eye and wing
16p11.2	DOC2A/Rph	Severe (1/1)	Moderate (1/1)	Eye and wing
16p11.2	FAM57B/CG17841	Moderate (1/1)	Mild (1/1)	Eye and wing
16p11.2	KCTD13/CG10465	Severe (1/1)	Wing size phenotype (1/1)	Eye and wing
16p11.2	MAPK3/rl	Severe (1/1)	Mild (1/1)	Eye and wing
16p11.2	PPP4C/Pp4-19C	Severe (1/1)	Severe (1/1)	Eye and wing
16p11.2	TBX6/Doc2	Mild (1/1)	Wing size phenotype (1/1)	Eye and wing
16p11.2	YPEL3/CG15309	No change (1/1)	Mild (1/1)	Wing only
Distal 16p11.2	ATXN2L/Atx2	Severe (1/1)	Severe (1/1)	Eye and wing
Distal 16p11.2	CCDC101/Sgf29	Mild (1/2); Moderate (1/2)	Wing size phenotype (2/2)	Eye and wing
Distal 16p11.2	SH2B1/Lnk	Moderate (1/2); Severe (1/2)	Wing size phenotype (2/2)	Eye and wing
Distal 16p11.2	SPNS1/spin	Moderate (1/1)	No phenotype (1/1)	Eye only
Distal 16p11.2	TUFM/mEFTu1	Mild (1/2); Moderate (1/2)	Severe (2/2)	Eye and wing
16p12.1	CDR2/Cen	No change (1/1)	No phenotype (1/1)	Wing only
16p12.1	MOSMO/CG14182	Mild (1/2); Moderate (1/2)	Moderate (1/2); Wing size phenotype (1/2)	Eye and wing
16p12.1	POLR3E/Sin	Moderate (2/2)	Lethal (1/2); Severe (1/2)	Eye and wing
16p12.1	UQCRC2/UQCR-C2	No change (2/3)	Lethal (2/3); Severe (1/3)	Wing only
1q21.1	BCL9/lgs	Severe (1/1)	Mild (1/1)	Eye and wing
1q21.1	FMO5/Fmo-2	Mild (2/3)	Wing size phenotype (2/3)	Eye and wing
3q29	BDH1/CG8888	Mild (1/1)	Mild (1/1)	Eye and wing
3q29	DLG1/dlg1	Mild (1/1)	Lethal (1/1)	Eye and wing
3q29	FBXO45/Fsn	No change (1/1)	Wing size phenotype (1/1)	Wing only
3q29	NCBP2/Cbp20	Moderate (1/1)	Severe (1/1)	Eye and wing
3q29	OSTalpha/CG6836	No change (1/1)	Wing size phenotype (1/1)	Wing only
3q29	PAK2/Pak	Mild (1/1)	Moderate (1/1)	Eye and wing
3q29	PIGX/PIG-X	Mild (1/1)	Wing size phenotype (1/1)	Eye and wing
3q29	PIGZ/PIG-Z	Moderate (1/1)	Wing size phenotype (1/1)	Eye and wing
3q29	ZDHHC19/app	Moderate (1/1)	Wing size phenotype (1/1)	Eye and wing
β-catenin	CTNNB1/arm	Severe (1/1)	Severe (1/1)	Eye and wing
β-catenin	EPHB1/Eph	Mild (1/1)	Wing size phenotype (1/1)	Eye and wing
β-catenin	LGR5/rk	Mild (2/3); Moderate (1/3)	Moderate (1/3); Mild (1/3)	Eye and wing
β-catenin	NRXN1/Nrx-1	Moderate (1/1)	Wing size phenotype (1/1)	Eye and wing
β-catenin	PTEN/Pten	Severe (1/2); Moderate (1/2)	Wing size phenotype (2/2)	Eye and wing
Core genes	CADPS2/Cadps	Severe (1/2); Moderate (1/2)	Wing size phenotype (2/2)	Eye and wing
Core genes	SCN1A/para	Mild (3/3)	Wing size phenotype (2/3)	Eye and wing
Core genes	SHANK3/Prosap	Moderate (1/2)	Severe (1/2); Wing size phenotype (1/2)	Eye and wing
Core genes	UBE3A/Ube3a	Mild (1/1)	Wing size phenotype (1/1)	Eye and wing
Microcephaly	SLC25A19/Tpc1	Mild (1/1)	No phenotype (1/1)	Eye only
