## Supplementary material for "*Drosophila* models of pathogenic copy-number variant genes show global and non-neuronal defects during development": S7 Data

### Sheet: FlyAtlas expression data 
S7 Data. Tissue-specific expression of Drosophila homologs and human CNV and neurodevelopmental genes
CNV region	Human gene/ fly gene	Larval tissue expression (FPKM)				Adult tissue expression (FPKM)
		CNS	Gut (median)	Fat body	Trachea	Brain	Gut (median)	Heart	Fat body
15q11.2	CYFIP1/Sra-1	933.2	500.6	286	744.7	509	505.7	505.625	286.5
15q11.2	NIPA2/spict	110.35	510.5	327.4	297	158.7	369.8	357.45	265.7
15q11.2	TUBGCP5/Grip128	81.85	27.2	30.6	65.425	47.8	39.45	25.525	30.6
15q13.3	CHRNA7/nAChRα5	104.425	11.5	8.1	5.55	320	12.3	5.425	26.4
15q13.3	MTMR10/CG14481	252.65	260	214.1	481.275	253.3	237.85	198.5	88
15q13.3	TRPM1/Trpm	27.4	31.9	21	9.05	74.2	43.1	20.1	27.2
16p11.2	ALDOA/Ald1	2098.15	1486.8	1610.1	654.675	1460.4	1745.75	1685.78	3443.2
16p11.2	C16orf53/Pa1	499.1	139.6	101	129.025	215.9	87.1	66.975	117.3
16p11.2	CDIPT/Pis	573.85	1027.7	507.9	578.3	1123.5	1110.7	1462.17	1097.3
16p11.2	CORO1A/coro	706.95	1278.3	459.9	1228.67	246.3	1164.6	915.95	422.7
16p11.2	DOC2A/Rph	234.65	4	10.2	4.375	390.2	4.5	8	6
16p11.2	FAM57B/CG17841	227.25	278.3	354.2	217.325	1011.2	846.6	2294.05	2706.2
16p11.2	KCTD13/CG10465	562.15	478.6	628.2	483.325	500.2	499.8	328.825	266.7
16p11.2	MAPK3/rl	239.65	180.9	491.1	209.3	531.7	437.2	167.525	206
16p11.2	PPP4C/Pp4-19C	661.875	255.5	147	322.65	161.8	177.05	92	108.6
16p11.2	TBX6/Doc2	6.775	27.2	1.5	1.025	3.7	5.75	3.125	2.1
16p11.2	YPEL3/CG15309	173.9	776.9	894.7	112.375	281.3	237.85	360.5	318.1
Distal 16p11.2	ATXN2L/Atx2	700.5	443.3	485.1	492.975	798.2	411.05	623.825	571.7
Distal 16p11.2	CCDC101/Sgf29	106.625	44.2	42.2	65.6	130.2	60.1	34.025	24.4
Distal 16p11.2	SH2B1/Lnk	226.725	126.8	118.1	109.25	283.6	127.25	102.725	127.1
Distal 16p11.2	SPNS1/spin	461.5	287.2	169.6	473.45	341.9	637.75	1942.12	2163.5
Distal 16p11.2	TUFM/mEFTu1	413.25	236.8	103.5	400.125	337.1	391.05	414.775	353.3
16p12.1	CDR2/Cen	318.3	100.4	202.9	146.125	395	111.3	96.975	156.6
16p12.1	MOSMO/CG14182	56	38.3	55.5	65.6	109.4	36.3	46.35	44.3
16p12.1	POLR3E/Sin	184	98	112.2	121.675	67.4	70	68.35	86.5
16p12.1	UQCRC2/UQCR-C2	499.55	1260	296.9	498.975	1136	1461.55	1888.3	1573.2
16p13.11	ABCC6/MRP	261.9	886.2	379.9	429.675	313.3	1124.55	415.15	448
16p13.11	KIAA0430/Marf1	11.625	9.7	17.7	18.55	7.3	8.25	7.6	17.2
16p13.11	NDE1/nudE	372.325	496.6	162.9	388.325	459.6	348.5	234.275	242.8
17q12	AATF/Aatf	77.05	30.1	22.3	68.05	50.9	40.45	37.85	48.1
17q12	ACACA/ACC	350.475	326	90	302.4	501.4	1020.8	3156.8	4043.2
17q12	DDX52/CG5589	84	14.1	4.1	55.7	26.9	14.95	18.625	22.8
17q12	DHRS11/CG9150	2.3	3	5.1	11.2	10.2	2.5	3.75	1.3
17q12	DUSP14/CG15528	5.85	47	90.2	31.2	2.3	33.55	26.375	5.7
17q12	LHX1/Lim1	327.175	4.1	3.2	9.525	358.5	4.35	0.475	18.2
17q12	PIGW/PIG-Wb	1.125	5.3	18	2.725	2.8	18.35	1.3	4.5
17q12	ZNHIT3/CG8204	109.25	56.6	87	100.2	66.4	70.05	87.625	69.1
1q21.1	BCL9/lgs	339.275	213.2	252.2	168.075	461.3	165.1	116.125	170.2
1q21.1	FMO5/Fmo-2	9.55	93.5	11.9	29	20.1	359.15	280.05	486.3
3q29	BDH1/CG8888	9.75	71.7	7.7	112.6	19.2	176.45	850.1	25.8
3q29	DLG1/dlg1	202.925	81.1	82.3	225.5	367.9	182.9	334.6	118.8
3q29	FBXO45/Fsn	333.275	198.3	241.6	300.125	382.7	156.75	145.5	118.4
3q29	MFI2/Tsf2	95.05	32.9	231.9	505.675	77.2	136.4	29.725	41.4
3q29	NCBP2/Cbp20	283.425	101.5	169.2	186.625	173.2	131.85	182.5	146.9
3q29	OSTalpha/CG6836	3.425	18.6	4.1	104.4	166.3	401.95	72.625	61.8
3q29	PAK2/Pak	245.8	336.3	121.1	78.975	88.8	158.45	64.775	88
3q29	PCYT1A/Pcyt1	254.075	276.4	232.1	200.2	574.8	309.7	316.05	461.6
3q29	PIGX/PIG-X	39.325	15	22	34.325	40.1	29.5	22.95	11.6
3q29	ZDHHC19/app	247.475	375.6	109.5	83.15	424.5	344.5	74.125	113.8
7q11.23	ABHD11/CG2059	128.95	72.8	97.8	73.775	178.4	216.5	172.85	247.1
7q11.23	BCL7B/BCL7-like	505.05	76.1	62.3	62.8	56.7	33.1	11.95	65
7q11.23	CLIP2/CLIP-190	154.7	131.1	106.8	93.675	302.7	179.35	180.35	223.8
7q11.23	DNAJC30/CG11035	39.55	35.1	41.5	39.05	99.5	58.95	59.05	68.6
7q11.23	FKBP6/shu	58.025	19.1	26.6	37.925	7.7	8.4	54.925	16.6
7q11.23	LIMK1/LIMK1	190.025	62	43.7	109.55	386.6	102.9	72.575	76.5
7q11.23	NSUN5/Nsun5	217.85	111.2	131.6	218.025	108.8	106.85	85.5	82.9
7q11.23	STX1A/Syx1A	38	26.7	9.7	53.225	91.3	22.4	43.025	8.2
B-catenin	CTNNB1/arm	1559.62	1046.4	590.5	1310.38	1619.9	807.9	551.15	398.8
B-catenin	EPHB1/Eph	351.8	126.5	151	132.65	433.8	125.85	127.875	101.3
B-catenin	LGR5/rk	7.375	2.5	104	7.2	13.3	1.55	6.65	6.5
B-catenin	NRXN1/Nrx-1	203.675	14.3	8.3	5.75	844.5	30.95	76.575	16.5
B-catenin	PTEN/Pten	184	77.3	83.6	46.375	210.4	68.35	31.525	78.1
Core genes	CADPS2/Cadps	701.05	21.4	24.1	13.925	707.3	12.7	16.025	14.7
Core genes	CHD8/kis	1101.72	327.1	293.2	723.5	993.2	381.65	334.25	293.8
Core genes	SCN1A/para	20.85	1.6	4	6.375	135.5	3.6	5.7	7.6
Core genes	SHANK3/Prosap	189.425	52.2	14.6	98.475	233	67.65	85.475	18.2
Core genes	SLC6A1/Gat	511.775	545.1	24.5	38.15	582	120.85	38.45	79.6
Core genes	SUCLG2/ScsβG	201.5	445.6	1219.6	204	73.6	275.15	145.175	122.5
Core genes	TBX1/org-1	1.925	3.7	1.3	3.45	1.5	5.5	17.125	5.5
Core genes	UBE3A/Ube3a	188.5	151.9	167.3	138.7	147.1	82.55	122.4	115.6
Microcephaly	ASPM/asp	230.125	24.3	45.5	71.1	9.4	14.3	6.275	17.2
Microcephaly	CENPJ/Sas-4	93.6	10.8	11.9	29.925	24.1	11.4	6.85	3.4
Microcephaly	CEP135/Cep135	89.675	18.6	26.3	29.375	15.8	13.65	6.275	8.7
Microcephaly	KIF11/Klp61F	249.8	15.2	36.1	76.525	1.4	24.35	19.8	3.1
Microcephaly	MCPH1/MCPH1	71.725	81.9	163.5	84.05	13.7	61.65	79.95	82.2
Microcephaly	SLC25A19/Tpc1	97.125	97.1	297.3	104.05	134.8	103.55	150.1	126.3
Microcephaly	TUBGCP6/Grip163	57.675	11.3	10.3	4.2	42.7	7.65	4.7	11

### Sheet: Human GTEx expression data
CNV region	Human gene	Tisse-specific expression (TPM)
		All tissues (median)	Brain (median)	Heart (median)	Kidney (cortex)	Liver	Lung	Muscle (skeletal)
15q11.2	CYFIP1	13.75	6.073	5.3335	12.08	5.711	20.85	4.516
15q11.2	NIPA1	2.658	9.265	1.181	2.75	1.819	2.873	0.7605
15q11.2	NIPA2	7.538	6.269	4.7335	8.722	4.651	10.95	5.067
15q11.2	TUBGCP5	3.387	2.543	2.2565	3.358	2.01	3.22	2.52
15q13.3	CHRNA7	0.316	0.506	0.1876	0.1344	0.01425	0.3747	0.07927
15q13.3	FAN1	4.178	3.716	3.045	3.165	2.406	3.384	5.091
15q13.3	KLF13	12.93	11.74	9.507	11.16	4.817	20.61	8.885
15q13.3	MTMR10	8.104	8.837	4.789	13.42	6.047	7.795	9.701
15q13.3	OTUD7A	0.2613	0.9892	0.16475	0.1988	0.04935	0.1798	0.1471
15q13.3	TRPM1	0.006843	0.02382	0	0.02858	0.006868	0.004467	0
16p11.2	ALDOA	174.4	170.4	394.95	182	24.5	127.8	1273
16p11.2	ASPHD1	0.6537	41.95	0.1461	1.409	0.1353	0.624	0.04479
16p11.2	C16orf54	0.1505	0.04991	0.11035	0.2876	0.2032	1.504	0.02745
16p11.2	C16orf92	0	0.04082	0	0	0	0	0
16p11.2	CDIPT	37.74	28.15	28.29	37.74	27.16	35.27	10.89
16p11.2	CORO1A	8.583	13.53	2.5875	5.409	3.759	30.17	0.7466
16p11.2	DOC2A	0.5333	7.111	0.13155	0.8039	0.09881	0.8102	0.02888
16p11.2	FAM57B	0.04296	4.5	0.008061	0.0159	0.01046	0.03228	0.4732
16p11.2	GDPD3	5.377	1.976	2.652	6.12	1.573	6.636	1.163
16p11.2	HIRIP3	7.892	8.348	6.197	5.962	4.312	7.575	7.451
16p11.2	INO80E	13.24	7.28	6.819	15.4	8.71	14.42	4.676
16p11.2	KCTD13	5.183	11.13	1.5965	3.611	2.028	3.872	0.9674
16p11.2	KIF22	5.833	5.23	5.2205	7.755	5.979	6.601	2.918
16p11.2	MAPK3	27.05	36.6	12.87	16.17	3.957	27.05	8.054
16p11.2	MAZ	10.39	9.546	4.8665	7.723	6.067	10.29	8.616
16p11.2	MVP	32.43	6.777	16.195	59.28	18.11	67.1	9.757
16p11.2	PPP4C	25.6	12.45	14.345	29.88	25.9	34.58	18.27
16p11.2	PRRT2	10.42	53.25	3.0985	3.226	0.5873	6.435	0.9916
16p11.2	QPRT	6.004	6.606	10.122	33.58	66.2	7.079	0.8961
16p11.2	SEZ6L2	2.033	22	0.497	2.572	0.1138	2.202	0.1705
16p11.2	SPN	0.2246	0.1008	0.18835	0.2012	0.2519	3.819	0.03559
16p11.2	TAOK2	10.3	10.3	7.135	10	4.154	16.78	4.499
16p11.2	TBX6	0.6024	0.5594	0.28315	0.8041	0.4604	0.6857	0.2656
16p11.2	TMEM219	30.54	30.87	16.335	36.31	24.74	36.15	11.39
16p11.2	YPEL3	32.98	40.87	16.315	21.75	10.38	39.92	23.66
Distal 16p11.2	ATP2A1	0.4312	0.3261	0.21405	0.5122	0.4805	0.4827	582.7
Distal 16p11.2	ATXN2L	30.47	15.73	14.56	30.77	17.59	42.71	14.21
Distal 16p11.2	CCDC101	11.37	4.619	5.7735	7.631	8.078	12.2	15.82
Distal 16p11.2	CD19	0.0922	0.04705	0.04366	0.1981	0.1581	0.4539	0.01294
Distal 16p11.2	LAT	5.439	3.191	1.2365	7.921	3.893	11.15	0.837
Distal 16p11.2	NFATC2IP	11.09	4.599	5.8835	10.3	6.797	14.28	7.403
Distal 16p11.2	RABEP2	4.373	3.018	4.382	7.529	2.655	6.007	1.139
Distal 16p11.2	SH2B1	12.3	11.17	7.792	15.83	6.759	11.54	6.739
Distal 16p11.2	SPNS1	16.77	7.245	7.718	19.01	9.38	22.91	7.021
Distal 16p11.2	TUFM	54.81	43.97	72.535	77.44	63.16	56.24	76.53
16p12.1	C16orf52	3.43	3.871	1.907	2.3	1.863	4.201	2.077
16p12.1	CDR2	9.266	6.452	3.885	9.266	4.853	11.49	1.572
16p12.1	EEF2K	6.288	2.59	4.3865	2.269	2.961	7.148	8.441
16p12.1	PDZD9	0.08247	0.361	0.024565	0.07546	0.02505	0.06171	0.05385
16p12.1	POLR3E	9.385	4.869	6.2635	7.31	5.346	9.37	17.78
16p12.1	UQCRC2	45.65	36.13	129.65	53.85	33.16	37.38	115.2
16p12.1	VWA3A	0.1595	1.03	0.09246	0.1515	0.02407	2.654	0.0176
16p13.11	ABCC1	6.705	1.531	4.565	4.737	0.7844	12.19	6.603
16p13.11	ABCC6	0.2084	0.1534	0.180435	3.361	21.6	2.367	0.2436
16p13.11	C16orf45	15.03	35.09	11.66	7.335	3.917	5.389	15.6
16p13.11	FOPNL	9.392	8.322	6.322	7.743	6.141	9.999	13.17
16p13.11	KIAA0430	11.13	11.13	4.834	6.953	3.785	10.92	7.59
16p13.11	MYH11	30.5	2.645	21.9265	10.58	2.404	75.9	9.272
16p13.11	NDE1	2.127	1.137	1.17655	1.215	0.3944	2.318	0.7593
17q12	AATF	13.05	8.81	7.984	10.06	5.64	14.9	11.81
17q12	ACACA	4.483	5.904	1.585	2.163	2.957	4.989	2.335
17q12	C17orf78	0.0127	0.005541	0.0036025	0.02081	0	0.007674	0
17q12	DDX52	3.223	1.658	1.7405	3.559	2.034	3.328	2.162
17q12	DHRS11	4.702	6.902	4.3455	7.618	3.509	2.361	3.521
17q12	DUSP14	4.065	4.593	3.6025	3.411	3.64	3.567	2.171
17q12	GGNBP2	14.09	9.259	7.7555	11	7.445	15.21	10.59
17q12	HNF1B	0.01537	0.02463	0	47.69	4.519	3.886	0
17q12	LHX1	0	0.02716	0	4.394	0	0	0
17q12	MRM1	2.516	1.789	2.3985	3.192	2.517	2.212	2.407
17q12	MYO19	3.913	1.63	1.9445	6.693	3.048	4.834	2.262
17q12	PIGW	2.08	1.346	1.3445	2.958	2.08	2.768	2.274
17q12	SYNRG	4.344	3.227	2.006	4.786	2.593	5.686	2.169
17q12	TADA2A	3.04	2.942	1.62	2.129	1.633	3.04	2.351
17q12	TADA2A	3.04	2.942	1.62	2.129	1.633	3.04	2.351
17q12	ZNHIT3	8.255	9.925	3.846	8.255	4.09	6.247	6.898
1q21.1	ACP6	1.699	0.9946	0.9555	2.761	1.45	1.786	0.6659
1q21.1	BCL9	3.738	3.161	2.654	4.683	1.418	3.126	1.644
1q21.1	CHD1L	9.613	8.855	3.956	9.429	10.9	14.04	5.589
1q21.1	FMO5	0.672	0.4284	0.3124	1.93	22.72	2.639	0.1717
1q21.1	GJA5	1.303	0.4768	6.228	7.044	0.2608	13.54	0.5139
1q21.1	GJA8	0	0	0	0.01974	0	0	0
1q21.1	PRKAB2	8.575	4.598	8.3305	5.349	12.78	7.874	29.11
3q29	BDH1	4.402	7.54	5.232	5.405	37.48	1.531	1.535
3q29	CEP19	1.004	2.579	0.49695	0.95	0.2294	1.064	0.1853
3q29	DLG1	7.249	10.68	3.779	5.384	4.254	6.253	5.194
3q29	FBXO45	2.449	4.626	1.2015	1.103	1.152	1.805	3.017
3q29	MFI2	1.487	1.152	1.306	0.804	0.3142	0.9861	0.1742
3q29	NCBP2	16.84	17.87	8.794	13.88	7.089	15.67	9.693
3q29	NRROS	1.444	0.6794	0.9752	1.446	0.6579	6.521	0.4282
3q29	PAK2	11.17	8.03	8.3575	8.806	9.014	15.41	10.4
3q29	PCYT1A	9.786	5.677	12.085	7.721	4.72	11.11	10.92
3q29	PIGX	3.886	5.7	2.246	3.142	1.338	3.276	2.552
3q29	PIGZ	3.222	5.85	2.582	0.9916	0.9392	2.678	2.382
3q29	RNF168	4.4	2.369	2.9975	2.56	2.889	6.26	2.606
3q29	SENP5	5.523	5.564	3.083	3.895	2.973	6.492	3.677
3q29	SLC51A	0.5716	0.3267	0.5514	0.7575	9.877	0.8684	0.3926
3q29	SMCO1	0.02202	0.05062	11.3895	0.01135	0.01494	0.01729	2.526
3q29	TCTEX1D2	3.837	8.281	1.5575	4.568	0.5248	2.899	0.5603
3q29	TFRC	9.183	7.106	8.689	7.928	6.407	33.65	5.568
3q29	TM4SF19	0.03557	0.01334	0.0096975	0.03557	0.01396	0.6679	0.1179
3q29	UBXN7	4.38	2.902	2.0945	2.36	1.435	5.197	1.833
3q29	WDR53	2.996	1.924	1.592	2.521	1.963	3.118	2.33
3q29	ZDHHC19	0.1272	0.2675	0.042945	0.09929	0.8641	0.6433	0.1272
7q11.23	ABHD11	6.447	6.029	7.1875	24.17	5.018	9.585	2.74
7q11.23	BAZ1B	13	9.739	7.379	8.025	5.934	13.17	9.586
7q11.23	BCL7B	20.09	18.65	19.575	19.25	11.08	22.98	22.95
7q11.23	CLDN3	0.1028	0.0765	0.03593	29.23	13.49	5.872	0.0233
7q11.23	CLDN4	0.3128	0.1495	0.04891	26.12	0.3227	17.95	0.05065
7q11.23	CLIP2	8.274	31.18	2.457	5.316	1.022	7.666	0.7039
7q11.23	DNAJC30	4.169	4.49	4.499	5.274	4.094	3.162	2.47
7q11.23	EIF4H	105.5	88.78	62.475	81.27	61.21	104.3	109
7q11.23	ELN	19.66	3.386	33.78	5.987	2.735	94.49	3.176
7q11.23	FKBP6	0.08294	0.04714	0.0256	0.07429	0.0789	0.104	0.01948
7q11.23	FZD9	0.2674	1.619	0.05709	0.08752	0.04198	0.109	1.934
7q11.23	GTF2I	11.18	11.2	5.719	9.754	3.496	9.678	8.626
7q11.23	GTF2IRD1	2.796	2.285	2.6215	5.924	0.9129	4.583	12.34
7q11.23	GTF2IRD2	1.73	1.023	1.08505	1.73	1.214	1.672	1.49
7q11.23	LAT2	1.17	1.293	0.5588	1.077	1.539	6.923	0.5984
7q11.23	LIMK1	6.899	20.58	2.888	5.825	1.234	8.173	5.166
7q11.23	MLXIPL	4.422	5.816	0.9563	22.2	211.1	2.019	13.25
7q11.23	NCF1	0.5903	0.3084	0.4338	0.5605	0.6229	6.608	0.1392
7q11.23	NSUN5	8.393	5.981	4.736	8.269	4.645	8.3	8.435
7q11.23	RFC2	5.877	4.678	3.035	5.352	5.584	6.885	4.666
7q11.23	STX1A	2.538	23.03	0.58065	1.611	0.6956	2.225	0.5353
7q11.23	TBL2	5.486	2.492	2.4075	4.842	3.746	6.198	1.819
7q11.23	TRIM50	0.06834	0.03982	0.03499	1.013	0.08005	0.06546	0.14
7q11.23	VPS37D	1.651	5.3	0.77715	6.456	2.165	0.6534	0.3065
7q11.23	WBSCR22	9.935	6.441	10.705	10.27	5.89	10.64	13.87
7q11.23	WBSCR27	0.9825	0.5295	0.21175	4.071	0.6471	1.376	0.1513
7q11.23	WBSCR28	0	0	0	0.05674	0.05294	0	0
Core genes	CADPS2	3.208	2.665	2.034	5.196	2.048	7.001	0.4411
Core genes	CHD8	7.432	5.34	3.663	5.584	2.713	8.115	4.224
Core genes	SCN1A	0.006689	3.702	0.021985	0.003811	0.004197	1.577	0.003585
Core genes	SHANK3	12.55	23.99	13.47	15.8	6.384	32.03	5.487
Core genes	SLC6A1	1.133	46.58	1.2105	0.5192	15.64	1.178	0.4362
Core genes	SUCLG2	14.89	6.357	18.42	25.29	46.57	15.3	33.07
Core genes	TBX1	0.7252	0.1238	0.121075	0.2064	0.09475	2.524	11.57
Core genes	UBE3A	10.27	8.673	9.4795	7.473	5.975	9.048	22.14
Microcephaly	ASPM	0.05218	0.02378	0.033365	0.04104	0.06087	0.1838	0.01806
Microcephaly	CENPJ	2.123	1.661	1.1651	1.131	0.7371	2.609	0.7459
Microcephaly	CEP135	1.043	0.4687	0.4967	1.19	0.3342	1.751	0.2654
Microcephaly	KIF11	0.3233	0.2915	0.15535	0.2525	0.179	0.5774	0.07579
Microcephaly	MCPH1	2.704	1.726	1.6475	1.863	1.077	2.73	2.938
Microcephaly	SLC25A19	1.673	1.416	1.4685	2.021	1.057	3.165	1.637
Microcephaly	TUBGCP6	13.8	10.68	6.173	12.93	7.692	17.87	6.614
β-catenin	CTNNB1	40.67	25.92	24.295	27.71	17.62	57.89	14.84
β-catenin	EPHB1	0.4423	2.842	0.103265	0.2809	0.3494	0.1177	0.7947
β-catenin	LGR5	0.4291	0.5875	0.05639	0.03992	0.1777	0.4291	6.275
β-catenin	NRXN1	0.2064	5.135	0.41805	0.03113	0.01531	0.03255	0.01384
β-catenin	PTEN	9.784	6.058	5.9705	7.032	6.644	13.02	4.615
