## Supplementary material for "*Drosophila* models of pathogenic copy-number variant genes show global and non-neuronal defects during development": S8 Data

### Sheet: Sheet1
S8 Data. Summary of immunostaining of the larval imaginal wing discs
CNV region	RNAi lines Tested	Sex	Qualitative phenotype	L3 size change	Area change	Apoptosis	Proliferation	Wingless	Patched	Engrailed	Delta
1q21.1	lgs_GD1241	F	Mild	Small	Small	increased	decreased	no	no	no	no
		M	Severe	NA	Small	increased	no change
	Fmo-2_KK109203	F	Mild	Small	Small	increased	no change
		M	Severe	NA	Small	increased	increased
3q29	Cbp20_KK109448	F	Severe	NA	Small	increased	decreased	yes	yes	yes	yes
	dlg1_GD4689	F	Lethal	NA	NA	increased	Increased	no	yes	no	yes
	CG8888_GD3777_1	F	Mild	Small	Small	increased	increased
	Fsn_GD11383	F	No phenotype	Large	No change	no change	no change
	Tsf2_GD2442	F	Severe	NA	Small			no	yes	no	yes
7q11.23	CG11035_KK101201	F	Mild	Small	Small	increased	decreased
		M	Severe	Small	Small	increased	no change
15q11.2	Sra-1_GD11477_2	F	Mild	Small	Small	increased	decreased	no	no	no	no
		M	Severe	Small	Small	increased	no change
16p11.2	Pp4-19C_GD9561	F	Severe	NA	Small	increased	decreased	yes	yes	yes	yes
		M	Lethal	NA	NA	increased	decreased
	CG17841_KK102573	F	Mild	Small	Small	increased	no change
		M	Severe	NA	Small	increased	no change
	Rph_GD7330	F	Moderate	No change	Small	increased	decreased
		M		NA	Large	increased	decreased
	CG15309_KK108714	F	Mild	Small	Small	increased	no change
		M	Lethal	NA	NA	increased	decreased
	CG10465_KK105756	F	No phenotype	No change	Small	no change	no change
	rl_KK115768	F	Mild	Large	Small	decreased	decreased
Distal 16p11.2	Atx2_GD11562	F	Severe	NA	Small	increased	decreased	no	no	yes	no
		M	Lethal	NA	NA	increased	decreased
	Lnk_KK105731	F	No phenotype	Small	Small	increased	decreased	no	no	no	no
	Sgf29_KK107577	F	No phenotype	Small	Small	increased	decreased
		M		Small	Small	increased	decreased
16p12.1	Sin_GD7027	F	Lethal	NA	NA	increased	decreased	yes	yes	yes	yes
	UQCR-C2_GD11238_1	F	Severe	NA	Small	increased	no change	no	no	no	no
16p13.11	nudE_GD15226	F	Moderate	Small	Small	increased	no change	no	yes	no	yes
17q12	Aatf_GD7229	F	Severe	NA	Small	increased	decreased	yes	yes	yes	yes
	ACC_GD3482	F	Lethal	NA	NA	no change	no change	no	no	no	no
β-catenin	arm_KK102545	F	Severe	NA	Small	increased	decreased
	rk_KK108009	F	Mild	Small	Small	increased	decreased
Core genes	kis_KK100890	F	Moderate	Small	Small	increased	no change
	org-1_KK108197	F	Mild	Small	Small	increased	decreased
		M		NA	Small	increased	increased
Microcephaly	Klp61F_GD14149_2	F	Severe	NA	Small	increased	decreased	yes	yes	yes	yes
