## Supplementary material for "*Drosophila* models of pathogenic copy-number variant genes show global and non-neuronal defects during development": S10 Data

### Sheet: Sheet1
S10 Data. List of Drosophila stocks used for experiments
CNV region	Human gene	Fly gene	VDRC Stock no.	RNAi library	Chrom.	Nomenclature	Genotype
--	--	Control (GD)	60000	GD	--	--	w1118
--	--	Control (KK)	60100	KK	--	--	y,w1118
15q11.2	CYFIP1	Sra-1	34907	GD	2	Sra-1_GD11477_1	w1118; P{GD11477}v34907
15q11.2	CYFIP1	Sra-1	34908	GD	3	Sra-1_GD11477_2	w1118;; P{GD11477}v34908
15q11.2	NIPA2	spict	110180	KK	2	spict_KK102281	y,w1118; P{KK102281}VIE-260B
15q11.2	TUBGCP5	Grip128	29074	GD	2	Grip128_GD14152_1	w1118; P{GD14152}v29074
15q11.2	TUBGCP5	Grip128	29073	GD	2	Grip128_GD14152_2	w1118; P{GD14152}v29073
15q13.3	CHRNA7	nAChRα5	10328	GD	2	nAChRα5_GD1138_1	w1118; P{GD1138}v10328
15q13.3	CHRNA7	nAChRα5	10330	GD	2	nAChRα5_GD1138_2	w1118; P{GD1138}v10330
15q13.3	CHRNA7	nAChRα5	39411	GD	3	nAChRα5_GD15691	w1118;; P{GD15691}v39411
15q13.3	MTMR10	CG14411	17579	GD	2	CG14411_GD8318_1	w1118; P{GD8318}v17579
15q13.3	MTMR10	CG14411	17576	GD	3	CG14411_GD8318_2	w1118;; P{GD8318}v17576
15q13.3	TRPM1	Trpm	30610	GD	3	Trpm_GD4541_1	w1118;; P{GD4541}v30610
15q13.3	TRPM1	Trpm	30609	GD	3	Trpm_GD4541_2	w1118;; P{GD4541}v30609
15q13.3	TRPM1	Trpm	33669	GD	2	Trpm_GD9986	w1118; P{GD9986}v33669/CyO
16p11.2	ALDOA	Ald1	101339	KK	2	Ald1_KK107680	y,w1118; P{KK107680}VIE-260B
16p11.2	ALDOA	Ald1	27541	GD	X	Ald1_GD11803	w1118,P{GD11803}v27541
16p11.2	C16orf53	Pa1	101952	KK	2	Pa1_KK110317	y,w1118; P{KK110317}VIE-260B
16p11.2	C16orf53	Pa1	45978	GD	3	Pa1_GD6674	w1118;; P{GD6674}v45978
16p11.2	CDIPT	Pis	106842	KK	2	Pis_KK109207	y,w1118; P{KK109207}VIE-260B
16p11.2	CORO1A	coro	44672	GD	3	coro_GD14217	w1118;; P{GD14217}v44672
16p11.2	DOC2A	Rph	52438	GD	2	Rph_GD7330	w1118; P{GD7330}v52438
16p11.2	FAM57B	CG17841	103772	KK	2	CG17841_KK102573	y,w1118; P{KK102573}VIE-260B
16p11.2	KCTD13	CG10465	107131	KK	2	CG10465_KK105756	y,w1118; P{KK105756}VIE-260B
16p11.2	MAPK3	rl	109108	KK	2	rl_KK115768	y,w1118; P{KK115768}VIE-260B
16p11.2	PPP4C	Pp4-19C	25317	GD	2	Pp4-19C_GD9561	w1118; P{GD9561}v25317
16p11.2	TBX6	Doc2	103431	KK	2	Doc2_KK108623	y,w1118; P{KK108623}VIE-260B
16p11.2	YPEL3	CG15309	101370	KK	2	CG15309_KK108714	y,w1118; P{KK108714}VIE-260B
Distal 16p11.2	ATXN2L	Atx2	34956	GD	3	Atx2_GD11562	w1118;; P{GD11562}v34955
Distal 16p11.2	CCDC101	Sgf29	41739	GD	2	Sgf29_GD10067	w1118; P{GD10067}v41739/CyO
Distal 16p11.2	CCDC101	Sgf29	101326	KK	2	Sgf29_KK107577	y,w1118; P{KK107577}VIE-260B
Distal 16p11.2	SH2B1	Lnk	32892	GD	2	Lnk_GD9362	w1118; P{GD9362}v32892
Distal 16p11.2	SH2B1	Lnk	103646	KK	2	Lnk_KK105731	y,w1118; P{KK105731}VIE-260B
Distal 16p11.2	SPNS1	spin	105462	KK	2	spin_KK104813	y,w1118; P{KK104813}VIE-260B
Distal 16p11.2	TUFM	mEFTu1	108065	KK	2	mEFTu1_KK107305	y, w1118; P{KK107305}VIE-260B
Distal 16p11.2	TUFM	mEFTu1	48982	GD	2	mEFTu1_GD16961	w1118; P{GD16961}v48982
16p12.1	CDR2	Cen	33444	GD	X	Cen_GD9689	w1118,P{GD9689}v33444
16p12.1	MOSMO	CG14182	5370	GD	3	CG14182_GD2738_1	w1118;; P{GD2738}v5370
16p12.1	MOSMO	CG14182	5371	GD	X	CG14182_GD2738_2	w1118, P{GD2738}v5371
16p12.1	POLR3E	Sin	108941	KK	2	Sin_KK101936	y,w1118; P{KK101936}VIE-260B
16p12.1	POLR3E	Sin	51696	GD	3	Sin_GD7027	w1118;; P{GD7027}v51696
16p12.1	UQCRC2	UQCR-C2	26404	GD	3	UQCR-C2_GD11238_1	w1118;; P{GD11238}v26404
16p12.1	UQCRC2	UQCR-C2	100818	KK	2	UQCR-C2_KK108812	y,w1118; P{KK108812}VIE-260B
16p12.1	UQCRC2	UQCR-C2	26405	GD	3	UQCR-C2_GD11238_2	w1118;; P{GD11238}v26405/TM3
16p13.11	ABCC6	MRP	105419	KK	2	MRP_KK101457	y,w1118; P{KK101457}VIE-260B
16p13.11	KIAA0430	Marf1	106964	KK	2	Marf1_KK100134	y,w1118; P{KK100134}VIE-260B
16p13.11	KIAA0430	Marf1	32810	GD	3	Marf1_GD9260	w1118;; P{GD9260}v32810
16p13.11	NDE1	nudE	29788	GD	3	nudE_GD15226	w1118;; P{GD15226}v29788
16p13.11	NDE1	nudE	100713	KK	2	nudE_KK108049	y,w1118; P{KK108049}VIE-260B
17q12	AATF	Aatf	18182	GD	3	Aatf_GD7229	w1118;; P{GD7229}v18182
17q12	AATF	Aatf	106977	KK	2	Aatf_KK100453	y,w1118; P{KK100453}VIE-260B
17q12	ACACA	ACC	8105	GD	3	ACC_GD3482	w1118;; P{GD3482}v8105
17q12	DDX52	CG5589	44322	GD	3	CG5589_GD11699	w1118;; P{GD11699}v44322/TM3
17q12	DDX52	CG5589	108642	KK	2	CG5589_KK102370	y,w1118; P{KK102370}VIE-260B
17q12	DHRS11	CG9150	16877	GD	2	CG9150_GD6560	w1118; P{GD6560}v16877
17q12	DUSP14	CG15528	105484	KK	2	CG15528_KK107736	y,w1118; P{KK107736}VIE-260B
17q12	DUSP14	CG15528	14865	GD	3	CG15528_GD6343	w1118;; P{GD6343}v14865
17q12	LHX1	Lim1	104468	KK	2	Lim1_KK109046	y,w1118; P{KK109046}VIE-260B
17q12	LHX1	Lim1	13996	GD	2	Lim1_GD4372	w1118; P{GD4372}v13996
17q12	PIGW	PIG-Wb	4092	GD	2	PIG-Wb_GD2249	w1118; P{GD2249}v4092
17q12	TADA2L	Ada2a	23308	GD	3	Ada2a_GD13375	w1118;; P{GD13375}v23308/TM3
17q12	ZNHIT3	CG8204	100755	KK	2	CG8204_KK108466	y,w1118; P{KK108466}VIE-260B
1q21.1	BCL9	lgs	105874	KK	2	lgs_KK104762	y,w1118; P{KK104762}VIE-260B
1q21.1	BCL9	lgs	5694	GD	3	lgs_GD1241	w1118;; P{GD1241}v5694
1q21.1	FMO5	Fmo-2	101452	KK	2	Fmo-2_KK109203	y,w1118; P{KK109203}VIE-260B
1q21.1	FMO5	Fmo-2	42830	GD	2	Fmo-2_GD1266_1	w1118; P{GD1266}v42830
1q21.1	FMO5	Fmo-2	42829	GD	2	Fmo-2_GD1266_2	w1118; P{GD1266}v42829
3q29	BDH1	CG8888	30337	GD	2	CG8888_GD3777_1	w1118; P{GD3777}v30337
3q29	BDH1	CG8888	30336	GD	3	CG8888_GD3777_2	w1118;; P{GD3777}v30336/TM3
3q29	DLG1	dlg1	109274	KK	2	dlg1_KK116285	y,w1118; P{KK116285}VIE-260B
3q29	DLG1	dlg1	41136	GD	3	dlg1_GD4689	w1118;; P{GD4689}v41134
3q29	FBXO45	Fsn	26577	GD	3	Fsn_GD11383	w1118;; P{GD11383}v26577
3q29	MFI2	Tsf2	5236	GD	3	Tsf2_GD2442	w1118;; P{GD2442}v5236
3q29	NCBP2	Cbp20	107112	KK	2	Cbp20_KK109448	y,w1118; P{KK109448}VIE-260B
3q29	OSTalpha	CG6836	108502	KK	2	CG6836_KK112485	y,w1118; P{KK112485}VIE-260B
3q29	PAK2	Pak	108937	KK	2	Pak_KK101874	y,w1118; P{KK101874}VIE-260B
3q29	PCYT1A	Pcyt1	100575	KK	2	Pcyt1_KK108281	y,w1118; P{KK108281}VIE-260B
3q29	PCYT1A	Pcyt1	18628	GD	3	Pcyt1_GD6991	w1118;; P{GD6991}v18628/TM3
3q29	PIGX	PIG-X	101805	KK	2	PIG-X_KK109717	y,w1118; P{KK109717}VIE-260B
3q29	PIGZ	PIG-Z	106747	KK	2	PIG-Z_KK107404	y,w1118; P{KK107404}VIE-260B
3q29	ZDHHC19	app	100476	KK	2	app_KK104454	y,w1118; P{KK104454}VIE-260B
3q29	ZDHHC19	app	106488	KK	2	app_KK108227	y,w1118; P{KK108227}VIE-260B
7q11.23	ABHD11	CG2059	108390	KK	2	CG2059_KK108732	y,w1118; P{KK108732}VIE-260B
7q11.23	BCL7B	BCL7-like	20410	GD	3	BCL7-like_GD9322	w1118;; P{GD9322}v20410
7q11.23	BCL7B	BCL7-like	106828	KK	2	BCL7-like_KK108740	y,w1118; P{KK108740}VIE-260B
7q11.23	CLIP2	CLIP-190	107176	KK	2	CLIP-190_KK107824	y,w1118; P{KK107824}VIE-260B
7q11.23	DNAJC30	CG11035	108566	KK	2	CG11035_KK101201	y,w1118; P{KK101201}VIE-260B
7q11.23	DNAJC30	CG11035	8479	GD	2	CG11035_GD2856_1	w1118; P{GD2856}v8479/CyO
7q11.23	DNAJC30	CG11035	8478	GD	2	CG11035_GD2856_2	w1118; P{GD2856}v8478
7q11.23	FKBP6	shu	105832	KK	2	shu_KK102092	y,w1118; P{KK102092}VIE-260B
7q11.23	LIMK1	LIMK1	25343	GD	2	LIMK1_GD9586_1	w1118; P{GD9586}v25343
7q11.23	LIMK1	LIMK1	25344	GD	2	LIMK1_GD9586_2	w1118; P{GD9586}v25344
7q11.23	NSUN5	Nsun5	39560	GD	2	Nsun5_GD3061	w1118; P{GD3061}v39560
7q11.23	NSUN5	Nsun5	106765	KK	2	Nsun5_KK108387	y,w1118; P{KK108387}VIE-260B
7q11.23	NSUN5	Nsun5	46814	GD	2	Nsun5_GD17096	w1118; P{GD17096}v46814
7q11.23	STX1A	Syx1A	33113	GD	3	Syx1A_GD564_1	w1118;; P{GD564}v33113/TM3
7q11.23	STX1A	Syx1A	33112	GD	3	Syx1A_GD564_2	w1118;; P{GD564}v33112
β-catenin	CTNNB1	arm	107344	KK	2	arm_KK102545	y,w1118; P{KK102545}VIE-260B
β-catenin	CTNNB1	arm	7767	GD	3	arm_GD1372	w1118; P{GD1372}v7767
β-catenin	EPHB1	Eph	27236	GD	2	Eph_GD14481	w1118; P{GD14481}v27236
β-catenin	EPHB1	Eph	4771	GD	3	Eph_GD2535	w1118; P{GD2535}v4771
β-catenin	EPHB1	Eph	6545	GD	X	Eph_GD39	w1118,P{GD39}v6545
β-catenin	LGR5	rk	29931	GD	2	rk_GD14383_1	w1118; P{GD14383}v29931
β-catenin	LGR5	rk	105360	KK	2	rk_KK108009	y,w1118; P{KK108009}VIE-260B
β-catenin	LGR5	rk	29932	GD	3	rk_GD14383_2	w1118; P{GD14383}v29932
β-catenin	LGR5	rk	904	GD	3	rk_GD15	w1118; P{GD15}v904
β-catenin	NRXN1	Nrx-1	4306	GD	2	Nrx-1_GD2619	w1118; P{GD2619}v4306
β-catenin	NRXN1	Nrx-1	36328	GD	2	Nrx-1_GD14451_1	w1118; P{GD14451}v36328
β-catenin	NRXN1	Nrx-1	36326	GD	3	Nrx-1_GD14451_2	w1118; P{GD14451}v36326/TM3
β-catenin	PTEN	Pten	35731	GD	3	Pten_GD13500	w1118; P{GD13500}v35731
β-catenin	PTEN	Pten	101475	KK	2	Pten_KK109278	y,w1118; P{KK109278}VIE-260B
Core genes	CADPS2	Cadps	25292	GD	3	Cadps_GD9502_1	w1118;; P{GD9502}v25292
Core genes	CADPS2	Cadps	25291	GD	2	Cadps_GD9502_2	w1118; P{GD9502}v25291
Core genes	CHD8	kis	109414	KK	2	kis_KK100890	y,w1118; P{KK100890}VIE-260B
Core genes	SCN1A	para	6132	GD	3	para_GD3392_1	w1118;; P{GD3392}v6132/TM3
Core genes	SCN1A	para	6131	GD	3	para_GD3392_2	w1118;; P{GD3392}v6131
Core genes	SCN1A	para	6132/TM6b	GD	3	para_GD3392_3	w1118;; P{GD3392}v6132/TM6b
Core genes	SCN1A	para	104775	KK	2	para_KK108534	y,w1118; P{KK108534}VIE-260B
Core genes	SHANK3	Prosap	21218	GD	3	Prosap_GD10101	w1118;; P{GD10101}v21218/TM3
Core genes	SHANK3	Prosap	103592	KK	2	Prosap_KK101537	y,w1118; P{KK101537}VIE-260B
Core genes	SLC6A1	Gat	106638	KK	2	Gat_KK107895	y,w1118; P{KK107895}VIE-260B
Core genes	SUCLG2	ScsβG	101554	KK	2	ScsβG_KK109063	y,w1118; P{KK109063}VIE-260B
Core genes	TBX1	org-1	104393	KK	2	org-1_KK108197	y,w1118; P{KK108197}VIE-260B
Core genes	UBE3A	Ube3a	45876	GD	2	Ube3a_GD450_1	w1118; P{GD450}v45876
Core genes	UBE3A	Ube3a	45875	GD	3	Ube3a_GD450_2	w1118;; P{GD450}v45875
Microcephaly	ASPM	asp	2911	GD	2	asp_GD1375_1	w1118; P{GD1375}v2911
Microcephaly	ASPM	asp	2910	GD	3	asp_GD1375_2	w1118;; P{GD1375}v2910
Microcephaly	CENPJ	Sas-4	106051	KK	2	Sas-4_KK100878	y,w1118; P{KK100878}VIE-260B
Microcephaly	CENPJ	Sas-4	17975	GD	2	Sas-4_GD6852	w1118; P{GD6852}v17975
Microcephaly	CEP135	Cep135	14194	GD	3	Cep135_GD6121_1	w1118;; P{GD6121}v14194
Microcephaly	CEP135	Cep135	14195	GD	3	Cep135_GD6121_2	w1118;; P{GD6121}v14195
Microcephaly	KIF11	Klp61F	52549	GD	3	Klp61F_GD14149_1	w1118;; P{GD14149}v52549
Microcephaly	KIF11	Klp61F	52548	GD	2	Klp61F_GD14149_2	w1118; P{GD14149}v52548
Microcephaly	MCPH1	MCPH1	21066	GD	3	MCPH1_GD9974	w1118;; P{GD9974}v21066
Microcephaly	MCPH1	MCPH1	28098	GD	2	MCPH1_GD12537	w1118; P{GD12537}v28098
Microcephaly	SLC25A19	Tpc1	6005	GD	3	Tpc1_GD2905	w1118;; P{GD2905}v6005
Microcephaly	TUBGCP6	Grip163	27482	GD	3	Grip163_GD11734	w1118;; P{GD11734}v27482
Microcephaly	TUBGCP6	Grip163	108586	KK	2	Grip163_KK101542	y,w1118; P{KK101542}VIE-260B
